# Systematic Review of Artificial Intelligence use in behavioral analysis of invertebrate and larval model organisms: Methods, Applications and Future Recommendations

**DOI:** 10.1101/2025.10.16.682789

**Authors:** Zuzanna Stępnicka, Natalia Piórkowska, Malwina Brożyna, Tomasz Matys, Adam Junka

## Abstract

Invertebrate and larval model organisms such as *Drosophila melanogaster*, *Caenorhabditis elegans*, *Danio rerio* larvae, and *Galleria mellonella* are increasingly employed in biomedical, toxicological, and ecological research. Their behavioral responses serve as sensitive indicators of functional changes, yet traditional methods of observation remain low-throughput, subjective, and poorly scalable. Artificial intelligence (AI), including machine learning (ML) and deep learning (DL), has emerged as a powerful alternative, enabling automated and unbiased analysis of highly dimensional behavioral data. Here, we present the first systematic review comprehensively mapping the use of AI in behavioral analysis of invertebrate and larval organisms. Following PRISMA 2020 guidelines, we screened literature published between 2015 and May 2025. A total of 97 eligible studies were analyzed for model organisms investigated, AI methods applied, input data characteristics, preprocessing pipelines, model architectures, and evaluation metrics. We observed a steep increase in publications, from only 2 in 2015 to 97 by mid-2025, with the majority originating from the USA, China, and Germany. The most frequently studied organisms included *D. melanogaster*, *C. elegans*, and zebrafish larvae, alongside aquaculture and pest species. Since 2021, DL models, particularly convolutional neural networks (CNNs), including YOLO models, and pose estimation frameworks such as DeepLabCut have dominated the field, while supervised ML remains common for classification tasks, and unsupervised learning is primarily applied in exploratory clustering. Input data were typically video or image recordings, but reporting practices were highly inconsistent regarding resolution, frame rate, preprocessing steps, and model training details. Evaluation metrics also varied widely, limiting reproducibility and cross-study comparisons. To address these gaps, we propose a standardized reporting framework encompassing input data specifications, preprocessing pipelines, model architecture, and evaluation metrics. Such standardization will enhance transparency, reproducibility, and comparability across laboratories. AI-driven behavioral analysis has the potential to accelerate drug discovery, toxicology, and environmental monitoring while reducing reliance on vertebrate models in preclinical research.
