## Supplementary material for "Systematic Review of Artificial Intelligence use in behavioral analysis of invertebrate and larval model organisms: Methods, Applications and Future Recommendations": Table S6

### Sheet: evaluation metrics
Publication	Model's task	Method	Evaluation metrics	eval_metrics	eval_metrics_values	accuracy	precision	recall	f1-score	mAP75	av_precision (mAP50)	mAP30	mAP10	AUC	MAE (px)	MAE (%)	RMSE	error (%)	mean point error (px)	sensitivity	specificity	correct rate of prediction	correct rate of callibration	false positive/negative rate of detection (%)	average complience with manual tracking	IoU	traning speed (s)	detection speed (s)	kappa	MOTP	MOTA	MSE
Physiological state recognition model of small silkworm based on improved YOLOv5, Liu, et al., 2024.	detection	deep learning	precision 89.9%, recall 86.5%, average precision 92.2%	precision, recall, mAP50	89.9, 86.5, 92.2		89.9	86.5			92.2
Automated detection of feeding strikes by larval fish using continuous high-speed digital video: a novel method to extract quantitativr data from fast, sparse kinematic events, Shamur et al., 2016.	classification	supervised learning	classification accuracy 77-95%, detection accuracy 88-98%, AUC 0.82, sensitivity 75.3%, specificity 70.0%	accuracy, AUC, sensitivity, specificity	88-98, 0.82, 75.2, 70.0	88-92								0.82						75.2	70
Potential of Visible and Near-Infrared Hyperspectral Imaging for Detection of Driaphania pyloalis larvae and Damage on Mulberry Leaves, Huang et al., 2018.	classification	supervised learning	correct rate of prediction 93.1%, correct rate of calibration and prediction 0-33.5%, rate of calibration 95-100%	correct rate of prediction, correct rate of callibration	93.1, 95-100																	93.1	95-100
Baby Shrimp Counting via Automated Image Processing, Kesvarakul et al., 2017.	detection	image analysis	accuracy: 75.3% (sharp corners), 98% (rounded)	accuracy	75.3- 98	75.3 - 98
Resolving Colliding Larvae by Fitting ASM to Random Walker-Based Pre-Segmentations, Bian et al., 2021	detection	image analysis	accuracy ID: 99% (LCD2A), Dice Index: 0.96 (2 larvae), 0.94 (3 larvae), mean point error: 1.47 pixels	accuracy, mean point error	99, 1.47 px	99													1.47
An RJMCMC-Based Method for Tracking and Resolving Collisions of Drosophila Larvae, Michels et al., 2019	tracking	statistical method	accuracy 98.4% (for n=2)	accuracy	98.4	98.4
LarvaeCountAI: a robust convolutional neural network-based tool for accurately counting the larvae of Culex annulirostiris mosquitoes, Javed et al., 2024.	detection and counting	deep learning	precision 0.951, recall 0.937, mAP50 0.961, accuracy 97.88%	accuracy, precision, recall, mAP50	97.88, 95.1, 93.7, 96.1	97.88	95.1	93.7			96.1
High resolution kinematic approach for quantifyng impaired mobility of dystrophic zebrafish larvae, Widrick et al., 2024.	classification	supervised learning	SVM: accuracy 97-100%	accuracy	97-100	97-100
High resolution kinematic approach for quantifyng impaired mobility of dystrophic zebrafish larvae, Widrick et al., 2024.	classification	supervised learning	RF: AUROC 0.994-0.999, error <=2.5%	AUC, error	99.4-99.9, 2.5									99.4-99.9				2.5
High resolution kinematic approach for quantifyng impaired mobility of dystrophic zebrafish larvae, Widrick et al., 2024.	pose estimation	deep learning	CNN: MAE = 2.8px (train/test), 4.2px (full)	MAE	4.2										4.2
The Behavioral Space of Zebrafish Locomotion and Its Neural Network Analog, Girdhar et al, 2015.	clustering	unsupervised learning	three eigenshapes capture >96% of variance	non standard	three eigenshapes capture >96% of variance
Massively parallel C. elegans tracking provides multi-dimensional fingerprints for phenotypic discovery, Perni et al., 2018.	tracking	image analysis	indirect infering sensitivity and reproducibility (comparing to other trackig platforms), no direct metrics	non standard	very high sensitivity and unprecedented statistical signiﬁcance
Automated behavioural analysis reveals the basic behavioural repertoire of the urochordate Ciona intestinalis, Rudolf et al., 2019.	clustering	unsupervised learning		non standard	graphical representation of measure of variance explained by clusters
Stytra: An open-source, integrated system for stimulation, tracking and closed-loop behavioral experiments, Štih et al., 2019.	tracking	image analysis	Tracking accuracy (qualitative replication of prior work), frame rate performance metrics (e.g., tail tracking at 300 Hz; DLC at 20 Hz)	non standard	comparison to other existing tracking programmes
Deep learning for automated detection of Drosophila suzukii: potential for UAV-based monitoring, Roosjen et al., 2020.	detection	deep learning	AUC precision‑recall: static female 0.506, male 0.603, both 0.669; UAV female 0.086, male 0.284, both 0.266.	AUC	0.506-0.603									0.506-0.603
Deconstructing Hunting Behavior Reveals a Tightly Coupled Stimulus‑Response Loop, Mearns et al., 2020.	dimentionality reduction, clustering	unsupervised learning	not reported	non standard	graphical visualization of clusters
A Run-Length Encoding Approach for Path Analysis of C. elegans Search Behavior, Huang et al., 2016.	clustering	unsupervised learning	Data separation 75-100% according to behavioral expectations	non standard	Data separation 75-100% according to behavioral expectations
Powerful and interpretable behavioural features for quantitative phenotyping of Caenorhabditis elegans, Javer et al., 2018.	classification	supervised learning	accuracy 56.2	accuracy	56.2	56.2
Anipose: a toolkit for robust markerless 3D pose estimation, Karashchuk et al., 2021.	pose estimation	deep learning	detection: false negative rate 0%, false positive rate 3%	false positive/negative rate	3%/0%																			3/0
Deep learning for robust and flexible tracking in behavioral studies for C. elegans, Bates et al., 2022.	tracking	deep learning	AP @ confidence threshold 0.01, ioU threshold 0.3: development (worms) 0.969, egg 0.740, aging (worms all ages) 1.0	mAP50, mAP30, mAP10	96.9-99.8, 96.9-1, 96.9-1						96.9-99.8	96.9-1	96.9-1
DeepFly3D: A deep learning-based approach for 3D limb and appendage tracking in tethered, adult Drosophila, Günel et al., 2019.	pose estimation	deep learning	Average error < 3% of segment length (when manually labeled as GT)	average error	3													3
Fast animal pose estimation using deep neural networks, Pereira et al., 2019	pose estimation	deep learning	Error < 5 pixels for most cases	error	5px														5
Fully Automated Leg Tracking in Freely Moving Insects using Feature-Learning Leg Segmentation and Tracking (FLLIT), Banerjee et al., 2020.	tracking	supervised learning	Average compliance with manual tracking ≈ 93%	average complience with manual tracking	93																				93
Development of a deep learning model from breeding substrate images: a novel method for estimating the abundance of house fly (Musca domestica L.) larvae, Ong et al., 2021.	detection and counting	deep learning	Accuracy: 87.6–92.9% Precision, Recall, F1-score	accuracy, precision, recall, f1-score	87.6-92.9, 88.44-92.95, 88.23 - 94.10, 88.08-93.02	87.6-92.9	88.44-92.95	88.23 - 94.10	88.08-93.02
Towards Lifespan Automation for Caenorhabditis elegans Based on Deep Learning: Analysing Convolutional and Recurrent Neural Networks for Dead or Live Classification, Imre et al., 2021	classification	deep learning	Accuracy: CNN ~91.1%, CNN+LSTM ~94.3% (best result)	accuracy	91.1	91.1
LiftPose3D, a deep learning-based approach for transforming two-dimensional to three-dimensional poses in laboratory animals, Gosztolai et al., 2021.	pose estimation	deep learning	<4% limb length error (Drosophila)	error	<4%													<4
Classification of Fruit Flies by Gender in Images Using Smartphones and the YOLOv4-Tiny Neural Network, Genaev et al., 2022.	detection	deep learning	Average precision: ~91%, accuracy: ~94%	mAP50, average accuracy	91.94	94					91
Drosophila genotypes can be predicted from their exploration locomotive trajectories using supervised machine learning, Nguyen et al., 2023.	classification	supervised learning	Accuracy: up to 84% (RF), F1-score	accuracy	84	84
Deep Learning for Microfluidic-Assisted Caenorhabditis elegans Multi-Parameter Identification Using YOLOv7, Zhang et al., 2023.	detection	deep learning	mAP@0.5 99.56%, mAP@0.5 on external validation set 94.21%	mAP50	94.21-99.56						94.21-99.56
Automated scoring of nematode nictation on a textured background, McClanahan et al., 2023.	classification	supervised learning	classification accuracy 94.9%, IoU aprox. 0.62	accuracy, IoU	94.9, 0.62	94.9																				0.62
Capturing continuous, long timescale behavioral changes in Drosophila melanogaster postural data, McKenzie-Smith et al., 2023.	pose estimation	deep learning	mAP 0.70, error distance 95th percentile 4.14px	mAP50, error	70, 4.14						70								4.14
RT-CLAD: Artificial Intelligence-Based Real-Time Chironomid Larva Detection in Drinking Water Treatment Plants, Jang et al., 2024.	detection	deep learning	CNN: RMSE 3.16x10^-0.5, speed: 883s, accuracy: 100%	accuracy, RMSE, speed	100, 1.138, 883	100											1.138										883
RT-CLAD: Artificial Intelligence-Based Real-Time Chironomid Larva Detection in Drinking Water Treatment Plants, Jang et al., 2024.	detection	deep learning	ResNet101: RMSE 6.15x10^-11, speed: 3070s, accuracy: 100%	accuracy, RSME, speed	100, 6.15*10^-11, 3070	100											6.15*10^-11										3070
RT-CLAD: Artificial Intelligence-Based Real-Time Chironomid Larva Detection in Drinking Water Treatment Plants, Jang et al., 2024.	detection	deep learning	YOLOv7: RMSE 1.89x10^-0.1; speed: 1029s; accuracy: 100%	accuracy, RMSE, speed	100, 1.5, 1029	100											1.5										1029
Rapid automated 3-D pose estimation of larval zebrafish using a physical model-trained neural network, Ravan et al., 2023.	pose estimation	deep learning	Mean 3D error: ~50 µm	mean error	50 µm														50 µm
FlyVISTA: An Integrated Machine Learning Platform for Deep Phenotyping of Sleep in Drosophila, Keles et al., 2024.	pose estimation	deep learning	F1-scores: grooming 0.60; HS <0.40; PE & leg movements >0.80–0.85; AUC: grooming 0.7-0.91; HS >0.7, PE >=0.95, leg adjustment 0.9, feeding 0.7	f1-score	0.4-0.91				0.4-0.91
Capturing continuous, long timescale behavioral changes in Drosophila melanogaster postural data, McKenzie‑Smith et al., 2025.	clustering	unsupervised learning	not reported; 2 principal compotents (PCA) explained 75% variability	non standard	PCA explained 75% variability
CAGNet:: an improved anchor-free method for shrimp larvae detection in intensive aquaculture, Zhang et al., 2024.	detection	deep learning	AP = 0.849, Recall = 0.873, Precision = 0.876 (better than YOLOv5)	mAP50, precision, recall	0.849, 0.875, 0.873		0.875	0.873			0.849
Deep phenotypic profiling of neuroactive drugs in larval zebrafish, Gendelev et al., 2024.	classification	supervised learning	RF: AUC > 0.95 for selected drug classes	AUC	>0.95									>0.95
Mass Surveillance of C. elegans - a smartphone-based DIY microscope with Machine Learning-based approach for worm detection, Bornhorst et al., 2019.	classification	supervised learning	sensitivity 0.9, specificity 0.85	sensitivity, specificity	0.9, 0.85															0.9	0.85
Fully automated leg tracking of Drosophila neurodegeneration models reveals distinct conserved movement signatures, Wu et al., 2019.	tracking	supervised learning	Segmentation: F0.5, precision, recall improved significantly (p <0.05); Tracking error ~1.7 corrections/1000 frames; Deviation <3 px in ~90% frames	error, error	1.7, <3px													1.7	<3
A Biological Monitoring Method based on the Response Behavior of C. elegans to Chemicals in Water, Jeong et al., 2019.	classification	deep learning	accuracy 83% when decisions aggregared improved up to 93%, false negative rate < 10%	accuracy, false negative rate	83-93, <10%	83-93																		NA/<10%
Improvements to the Aedes larvae mobile detection system, Kukieattikool et al., 2020.	classification	supervised learning	recall 81.69%, precision 70.08%, F1 score 0.741	precision, recall, f1-score	70.08, 81.68, 0.741		70.08	81.68	0.741
WormPose: Image synthesis and convolutional networks for pose estimation in C. elegans, Hebert et al., 2021.	pose estimation	deep learning	cannot directly evaluate accuracy due to model being trained on synthetic images	non standard	cannot directly evaluate accuracy due to model being trained on synthetic images
A Four Stage Image Processing Algorithm for Detecting and Counting of Bagworm, Metisa plana Walker, Ahmad et al., 2021.	detection and counting	deep learning	detection accuracy 55-10%	accuracy	55-100	55-100
A tandem segmentation-classification approach for the localization of morphological predictors of C. elegans lifespan and motility, Galimov & Yakimovich, 2022.	classification	deep learning	movement classification: accuracy 88%, precision 0.86, recall 0.86, AUC ROC 0.56; lifespan group classification: accuracy 72%, precision 0.73, recall 0.71, AUC ROC 0.61	accuracy, precision, recall, AUC	0.88, 0.86, 0.86, 0.56	0.88	0.86	0.86						0.56
Pest detection and classification to reduce pesticide use in fruit crops based on deep neural networks and image processing, Suárez et al., 2022.	classification	deep learning	accuracy 94.8%, precision 94.76%, recall 94.76%	accuracy, precision, recall	94.8, 84.76, 94.76	94.8	94.76	94.76
Identification of honey bee (Apis mellifera) larvae in the hive with Faster R-CNN for royal jelly production, Gunes & Gungormus, 2022.	detection	deep learning	accuracy 0.95, precision 0.98, recall 0.96, f1 score 0.97, Avg detection time: 0.24 s/image	accuracy, precision, recall, f1-score, average detection time	0.95, 0.98, 0.96, 0.97, 0.24	0.95	0.98	0.96	0.97																			0.24
A Study on Pine Larva Detection System Using Swin Transformer and Cascade R‑CNN Hybrid Model, Lee & Gao, 2023.	detection	deep learning	At IoU ≥ 0.5: AP 56.3% (YOLOv5s), 92.5% (Faster R‑CNN), 93.2% (Cascade R‑CNN), 94.6% (Hybrid model) Recall: 66.8%, 91.1%, 92.9%, 93.5%, respectively	mAP50, mAP75, recall	94.6, 89.6, 94.5			94.5		89.6	94.6
Deep‑Worm‑Tracker: Deep learning methods for accurate detection and tracking for behavioral studies in C. elegans, Banerjee et al., 2023.	tracking	deep learning	mAP@0.5 >98%, accuracy > 90%,	mAP50, accuracy	>98, 90	90					>98
Agricultural Robot‑Centered Recognition of Early‑Developmental Pest Stage Based on Deep Learning: A Case Study on Fall Armyworm (Spodoptera frugiperda), Obasekore et al., 2023.	detection	deep learning	Classifier accuracy ≈ 99%,average precision 0.84	accuracy, precision	99, 0.84	99	0.84
Zebrafish Larvae Position Tracker (Z-LaP Tracker): a high throughput deep-learning behavioral approach for the identification of calcineurin pathway-modulating drugs using zebrafish larvae, Gore et al., 2023.	pose estimation	deep learning	yolk and eye prediction accuracy: 3-4pixes error,	error	3-4px														3-4
Learning algorithms estimate pose and detect motor anomalies in flies exposed to minimal doses of a toxicant, Manduca et al., 2023.	classification	supervised learning	RF: ROC 0.75, accuracy 0.71	accuracy, AUC	0.71, 0.75	0.71								0.75
Learning algorithms estimate pose and detect motor anomalies in flies exposed to minimal doses of a toxicant, Manduca et al., 2023.	classification	supervised learning	KNN: ROC 0.73; accuracy 0.71	accuracy, AUC	0.71, 0.73	0.71								0.73
Automation of Caenorhabditis elegans lifespan assay using a simpliﬁed domain synthetic image-based neural network training strategy, Garcia-Garvii et al., 2023.	detection and counting	deep learning	Faster R-CNN (detection); f1-score 0.86, mAP(@0.5-0.95) 0.5628; precision (@0.95) 0.9229; recall (@0.95) 0.791	mAP50, precision, recall, f1-score	0.5628, 0.9229, 0.791, 0.86		0.9229	0.791	0.86		0.5628
Counting tilapia larvae using images captured by smartphones, Costa et al., 2023	detection	deep learning	precision, recall, and F- measure values of 0.98, 0.92, and 0.95, respectively, MAE 1.43	precision, recall, f1-score, MAE	0.98, 0.92, 0.95, 1.43		0.98	0.92	0.95						1.43
Rapid detection of salmon louse larvae in seawater based on machine learning, Zhang et al., 2024.	detection	deep learning	RT-DETER - best performance (precision 0.972, recall 0.978); YOLO serives- high speed maintaining high precision 0.968-0.977, and recall 0.964-0.970)- full metrics in table 2	mAP50, precision, recall, f1-score	0.995, 0.992, 0.99, 0.991		0.992	0.99	0.991		0.995
A deep learning-based biomonitoring system for detecting water pollution using Caenorhabditis elegans swimming behaviors, Kang et al., 2024.	classification	deep learning	recall 0.88-0.99, precision 0.77-0.95, f1-score 0.82-0.97 (more details in Table 5)	precision, recall, f1-score	0.77-0.95, 0.88-0.99, 0.82-0.97		0.77-0.99	0.88-0.99	0.82-0.97
Long 3D-POT: A Long-Term 3D Drosophila-Tracking Method for Position and Orientation with Self-Attention Weighted Particle Filters, Yin et al., 2024.	detection	deep learning	detection: precision 0.93, recall 0.70, f1 score 0.80;	precision, recall, f1-score	0.93, 0.70, 0.80		0.93	0.70	0.80
Machine learning reveals the control mechanics of an insect wing hinge, Melis et al., 2024	tracking	deep learning	"Flynet accuratelly predics wing pose" no values reported	non standard	"Flynet accuratelly predics wing pose" no values reported
The functionality and features of AI automated detector and counter, Oto-BaCTM for bagworm census in oil palm plantation, Ahman et al., 2024.	detection and counting	deep learning	average detection accuracy: 97.5-79.2%, classification accuracy (66.7-79.2%)	accuracy	79.2-97.5	79.2-97.5
Deep autoencoder-based behavioral pattern recognition outperforms standard statistical methods in high-dimensional zebrafish studies, Green et al., 2023.	classification	deep learning	Kappa: 0.615 – 0.867, AUROC: 0.740-0.922, sensitivity: 48.3-86.9, specificity: 94.8-100, PPV: 77.6-99.7 (range as metric evaluated for 3 classes classification under dark and light phase)	precision, AUC, sensitivity, specificity, kappa	77.6-99.7, 0.740-0.922, 48.3-86.9, 94.8-100, 0.615-0.867		77.6-99.7							0.740-0.922						48.3-86.9	94.8-100								0.615-0.867
Counting, locating, and sizing of shrimp larvae based on density map regression, Zhou et al., 2023.	detection and counting	deep learning	VGG-16: precision 86.4%, recall 72.4%, f1score 78.7%; SLCNet MAE 4.13, RMSE 5.75; counting accuracy 98.57%, accuracy of localizing and sizing 90.6%, recall 90.28%	accuracy, recall, MAE, RMSE	98.57, 90.29, 4.13, 5.75	98.57		90.28							4.13		5.75
Pose estimation and tracking dataset for multi‑animal behavior analysis on the China Space Station, Li et al., 2025.	pose estimation	deep learning	1) pose estimation: VITPose achieved best performance (C.elegans, zebrafish, drosophila): AP 0.727, 0.588, and 0.737, and AR 0.779, 0.645, and 0.779; 2) tracking: ViTPose+OC‑SORT best for C. elegans; ByteTrack best for zebrafish; DEKR+OC‑SORT best for Drosophila	mAP50, mAP75, recall	0.588-0.737, 0.645-0.779			0.645-0.779			0.588-0.737
Reynolds rules in swarm fly behavior based on KAN transformer tracking method, Yang et al., 2025.	tracking	deep learning	MOTP 0.7687 (view 1), 0.6029 (view 2); MOTA 0.8573 (view 1), 0.8394 (view 2); MAE 1.0333, MSE 1.9358	MOTP, MOTA, MAE, MSE	0.6029-0.7687, 0.8394-0.8573, 1.0333, 1.958										1.0333															0.6029-0.7687	0.8394-0.8573	1.958
Detection of Leaf Miner Infestation in Chickpea Plants Using Hyperspectral Imaging and Machine Learning, Arame et al., 2025.	classification	supervised learning	accuracy: 0.66 (healthy vs egg-infested); 0.86 (healthy vs larva-infested)	accuracy	0.66-0.86	0.66-0.86
Shrimp larvae detection and counting in aquaculture using multiscale feature fusion networks, Dang et al., 2025.	detection and counting	supervised learning	MAE 9.81, RMSE 12.77, accuracy 100% (at low density larvae aprox. 83), 98.2-99.38% (medium density aprox 159-273), 94.43% (high density aprox 930)	accuracy, MAE, RMSE	94.43-100, 9.81, 12.77	94.43-100									9.81		12.77
Efficient one-stage detection of shrimp larvae in complex scenarios in intensive aquaculture, Zhang et al., 2025.	detection	deep learning	AP (0.5-0.95) 0.718, AP (0.5) 0.987, AP (0.75) 0.847; training params + speed also in paper	mAP50, mAP75	0.987, 0.847					0.847	0.987
Automatic object detection using DBSCAN for counting intoxicated flies in the FLORIDA assay, Bodenstein et al., 2016.	detection	image analysis	MSE 1.32 of miscounted flies on all images	MSE	1.32																											1.32
Social Behavioral Phenotyping of Drosophila With a 2D–3D Hybrid CNN Framework, Jiang et al., 2019.	classification	deep learning	mAP VGG 63.7, ResNet 62.1; mAP VGG + 3C3D 63.7 + visual precision-recall curves	mAP50, training speed	63.7, 0.96						63.7																0.96
Classifying Mangrove Crub Images for Growth Stages Detection and Monitoring, Almarinez & Hernander, 2019.	classification	supervised learning	85% accuracy	accuracy	85	85
HistoNet: Predicting Size Histograms of Object Instances, Sharma et al., 2020.	detection and counting	deep learning	MAE 1.99 (lower than benchmark Mask R-CNN)	MAE	1.99										1.99
Detection of Mosquito Larvae Using Convolutional Neural Network, Saeed et al., 2021.	classification	deep learning	Training accuracy: 93.95%; Validation accuracy: 90.18%; Test (100 images): Accuracy 86.0%, Precision 92.2%	accuracy, precision	86, 92.2	86	92.2
DeepLabCut: markerless pose estimation of user-defined body parts with deep learning, Mathis et al., 2018.	pose estimation	deep learning	MAE≈ 2.6 px (comparable to inter-human variability); within human labeling accuracy	MAE											2.6
Training of Convolutional Neural Network using Transfer Learning for Aedes Aegypti Larvae, Fuad et al., 2018.	classification	deep learning	training and validation accuracy >99%	accuracy	99	99
DeepPoseKit: A software toolkit for fast and robust animal pose estimation using deep learning, Graving et al., 2019.	pose estimation	deep learning	mean accuracy comparable to DeepLabCut, inference speed higher (1000Hz)	non standard	mean accuracy comparable to DeepLabCut
The Drosophila Individual Activity Monitoring and Detection System (DIAMonDS), Seong et al., 2020.	detection	deep learning	pupariation and oclusion detection accuracy 94.7%, death events detection accuracy 92%	accuracy	92-94.7	92-94.7
Social interaction and network structure in groups of Drosophila males are shaped by prior social experience and group composition, Bentzur et al., 2020.	tracking	image analysis	not reported	NA	NA
An Automated Light Trap to Monitor Moths (Lepidoptera) Using Computer Vision‑Based Tracking and Deep Learning, Bjerge et al., 2021.	classification	deep learning	validation f1-score 0.93	f1-score	0.93				0.93
Insect classification and detection in field crops using modern machine learning techniques, Kasinathan et al., 2020.	classification	deep learning	accuracy: NB < ANN < KNN < SVM < proposed CNN; CNN accuracy (9 classes) 93.9%, (24 classes) 91.5%	accuracy	91.5-93.9	91.5-93.9
Deep learning applied in fish reproduction for counting larvae in images captured by smartphone, Costa et al., 2022.	detection and counting	deep learning	mAP 97.3%	mAP50	97.3						97.3
A Mosquito is Worth 16×16 Larvae: Evaluation of Deep Learning Architectures for Mosquito Larvae Classification, Surya et al., 2022.	classification	deep learning	table II: accuracy, precision, recall, F1-score: ViT Base 0.63, 0.61, 0.64, 0.58; CvT-13 0.64, 0.63, 0.64, 0.62; ConvNeXT 0.66, 0.64, 0.66, 0.64; resNet-18 0.60, 0.60, 0.60, 0.58	accuracy, precision, recall, f1-score	0.66, 0.64, 0.66, 0.64	0.66	0.64	0.66	0.64
SLEAP: A deep learning system for multi-animal pose tracking, Pereira et al., 2022.	pose estimation	deep learning	not reported - each model has its own metrics. Framework itself NA for metrica	mAP50	0.928						0.928
Tracking Multiple Zebrafish Larvae Using YOLOv5 and DeepSORT, Si et al., 2022.	tracking	deep learning	average MOTA 74.68, average MOTP 81.94	MOTA, MOTP	76.68, 81.94																									81.94	76.68
Automated Recognition and Analysis of Escape Response in Caenorhabditis elegans, Zhan et al., 2025	detection	deep learning	100% detection accuracy at threshold of 10px	accuracy	100	100
The Hatching‑Box: A Novel System for Automated Monitoring and Quantification of Drosophila melanogaster Developmental Behavior, Bigge et al., 2024	detection	deep learning	Detection mAP@0.5–0.95 ≈ 90–94% across YOLOv7 variants; Stage-specific accuracy: larvae ~84%, pupae 95–97%, adult ~86%	mAP50	90-94	90-94
Automatic Counting Shrimp Larvae Based You Only Look Once (YOLO), Armalivia et al., 2021.	detection	deep learning	mAP 96.84%, average acuracy 76.48%, recall 93.41%, f1score 94.38%	accuracy, mAP50, recall, f1-score	76.48, 96.84, 93.41, 94.38	76.48		93.41	94.38		96.84
Soybean Pest Recognition Based on YOLOv4 and Graph Cut Algorithm, Gao et al., 2021.	detection	deep learning	mAP 92.51%, accuracy 76.47, reat-time detection speed 24.17fps	mAP50, accuracy, detection speed	92.51, 76.47, 21.17	76.47					92.51																	21.17
VannameiVision: An Optimized Probabilistic Deep Learning for Susceptible Shrimp Larvae Detection, Tiyapunjanit et al., 2023.	classification	deep learning	accuracy 92% (90% on previously unseen data), sensitivity 97%, specifcity 97%	accuracy, specificity, sensitivity	92, 97, 97	92														97	97
An Improved Transfer Learning Based Larvae Detection and Classification Using DenseNet121, Abedin et al., 2023.	classification	deep learning	precision 0.98, recall 0.971, f1 score 0.973, training acccuracy 0.9842, testing accuracy 0.987	precision, recall, accuracy	0.98, 0.971, 0.987	0.987	0.98	0.971
Classification of Caenorhabditis elegans Locomotion Behaviors With Eigenfeature-Enhanced Long Short-Term Memory Networks, Pham et al., 2023.	classification	deep learning	accuracy > 90%, sensitivity 0.880, specificity 0.873, precision 0.906, f1 score 0.891, AUC 0.928	accuracy, sensitivity, specificity, precision, f1-score, AUC	>90, 0.88, 0.873, 0.906, 0.891, 0.928	>90	0.906		0.891					0.928						0.88	0.873
Enhancing Larval Classification Accuracy Through Hyperparameter Optimization in ResNet50 with Three Different Optimizers, Rujito et al., 2023.	classification	deep learning	for ADAM optimiser (best) precision 0.97, recall 0.97, f1 score 0.97, acucracy 0.97	accuracy, precision, recall, f1-score	0.97, 0.97, 0.97, 0.97	0.97	0.97	0.97	0.97
An improved shrimp larvae counting algorithm based on HRNET, Long et al., 2023.	detection and counting	deep learning	MAE 30.6, MSE 43.3	MAE, MSE	30.6, 43.3										30.6																43.3
Monitoring Wheat Midge Populations using CNNs on White Sticky Cards of Pheromone Traps in Field Settings, Nwoko et al., 2023.	detection	deep learning	mAP (@0.5 IoU) 87.11%, mAP (@0.5-0.9 IoU) 43.55%, precision 98.7%, recall 99.03%	mAP50, precision, recall	87.11, 98.7, 99.03		98.7	99.03			87.11
Conceptual Framework of an Automated Mosquito Control in Drainage Systems for Combating Dengue in Bangladesh, Jahangir et al., 2023.	detection	deep learning	accuracy 85.01, precision 83.33, recall 86.46, f1 score 84.62	accuracy, precision, recall, f1-score	85.01, 83.33, 86.46, 84.62	85.01	83.33	86.46	84.62
Method for Live Determination of Caenorhabditis Elegans Based on Deep Learning and Image Processing, Weng et al., 2024.	detection	deep learning	mAP 96.30%, precision 97%, recall 88-84%, f1 score 92-85% (n,s,m,l,x models compared)	mAP50, precision, recall, f1-score	96.30, 97, 84-88, 85-92		97	84-88	85-92		96.30
Behavioral Analysis of Insects Pollination Effects: A Precision Agriculture Approach, Fawzy et al., 2024	detection	deep learning	RTDETR: mAP 84.1%	mAP50	84.1						84.1
Biological Trajectory Prediction of Beet Armyworm Larva Based on Computer Vision and Time-Series Forecasting Model, Deng et al., 2024.	detection	deep learning	YOLOv5: f1 score 92-94, mAP 94-96	mAP50, f1-score	94-96, 92-94				92-94		94-96
Biological Trajectory Prediction of Beet Armyworm Larva Based on Computer Vision and Time-Series Forecasting Model, Deng et al., 2024.	tracking	deep learning	ByteTrack MOTA 91-93%	MOTA	91-93																										91-93
End-to-end Solution for Tenebrio molitor Rearing Monitoring with Uncertainty Estimation and Domain Shift Detection, Majewski et al., 2024.	detection	deep learning	MAE 0.20 beetle, 1.07 deadl larvae, 0.82 pupae	MAE	0.82-1.07											0.82-1.07
Amodal Instance Segmentation for Mealworm Growth Monitoring Using Synthetic Training Images, Dolata et al., 2025	detection	image segmentation	amodal mAP ≈ 0.41	mAP50	0.41						0.41
