## Supplementary material for "Systematic Review of Artificial Intelligence use in behavioral analysis of invertebrate and larval model organisms: Methods, Applications and Future Recommendations": Table S4

### Sheet: RQ3
Publication	Algorythm/Model	Preprocessing	Method	Architecture type	Architecture details	Evaluation metrics
Physiological state recognition model of small silkworm based on improved YOLOv5, Liu, et al., 2024.	improved YOLOv5 (C3-SE attention module, Focal-EIoU)	Data augmentation (flip, rotate, brightness)	deep learning	CNN	YOLOv5 with C3-SE attention modules: Backbone: 5 CBS , 4 CSP1_1 (+ 2 C3-SE modules), 1 SSPF; Neck: 4 CBS, 2 UpSample2D, 4 Concat, 4 CSP2_1, Head: 3 Yolohead	precision 89.9%, recall 86.5%, average precision 92.2%
Automated detection of feeding strikes by larval fish using continuous high-speed digital video: a novel method to extract quantitativr data from fast, sparse kinematic events, Shamur et al., 2016.	SVM classifier	frame extraction, descriptor computation, manual labelling, rescaling; image segmentation; orientation normalization;	supervised learning	no architecture - classical ML	NA	classification accuracy 77-95%, detection accuracy 88-98%, AUC 0.82, sensitivity 75.3%, specificity 70.0%
Potential of Visible and Near-Infrared Hyperspectral Imaging for Detection of Driaphania pyloalis larvae and Damage on Mulberry Leaves, Huang et al., 2018.	PLS-DA, LS-SVM (best), LDA	correction into hyperspectral images (from intensity data), ROI extraction, variable selection (SPA, UVE, CARS)	supervised learning	no architecture - classical ML	NA	correct rate of prediction 93.1%, correct rate of calibration and prediction 0-33.5%, rate of calibration 95-100%
Baby Shrimp Counting via Automated Image Processing, Kesvarakul et al., 2017.	Blob Detection + Adaptive Thresholding	grayscale convertion → binary image, adaptive thresholding	image analysis	no architecture - image analysis	NA	accuracy: 75.3% (sharp corners), 98% (rounded)
Resolving Colliding Larvae by Fitting ASM to Random Walker-Based Pre-Segmentations, Bian et al., 2021	ASM (Active Shape Model) + Random Walker + PCA	Normalization of pose, rotation and scale, contour extraction, 60-point matching, PCA for posture dimension reduction	image analysis	no architecture - image analysis	NA	accuracy ID: 99% (LCD2A), Dice Index: 0.96 (2 larvae), 0.94 (3 larvae), mean point error: 1.47 pixels
An RJMCMC-Based Method for Tracking and Resolving Collisions of Drosophila Larvae, Michels et al., 2019	RJMCMC (Reversible Jump Markov Chain Monte Carlo)	Background subtraction, thresholding, noise filtering, contour extraction, 7-circle + spine based larva model	statistical method	no architecture - statistical method	NA	accuracy 98.4% (for n=2)
LarvaeCountAI: a robust convolutional neural network-based tool for accurately counting the larvae of Culex annulirostiris mosquitoes, Javed et al., 2024.	CNN	cropping image to focus on larvae	deep learning	CNN	YOLOv8n: Backbone: 1CBS, 4C2f, 1SPPF Neck: FPN + PAN, 1CBS, 1Concat, 3C2f, 2UpSample2D Head: 2CBS, 3Detect heads	precision 0.951, recall 0.937, mAP50 0.961, accuracy 97.88%
High resolution kinematic approach for quantifyng impaired mobility of dystrophic zebrafish larvae, Widrick et al., 2024.	DNN - deep learning-based markerless motion capture (DeepCutLab) replaces manual keypoints annotation; random forest and SVM classification (classifies larvae mutant vs naive based on kinematic characteristics)	no preprocessing (each escape response had to meet set criteria to be classified in analysis)	deep learning, supervised learning	CNN, classical ML	ResNet50	SVM: accuracy 97-100%, RF: AUROC 0.994-0.999, error <=2.5%, CNN: MAE = 2.8px (train/test), 4.2px (full)
Structure of the Zebrafish Locomotor repertoire Revealed with unsupervised behavioral Clustering, Joao et al., 2018.	clusterdv model (custom C#)	Frame-by-frame feature extraction, bout segmentation to remove noise, normalization	unsupervised learning	no architecture - unsupervised learning	NA	Clear separation into 13 clusters; statistical metrics on cluster density and stability
Improving skeleton algorithm for helping Caenorhabditis elegans trackers, Castr et al., 2020.	distance-transformed skeletonization	classic segmentation, distance transform to extract skeleton	image analysis	no architecture - image analysis	NA	Improved detection in 2,196 problematic poses, enhancing pose prediction accuracy by 1–22% over classical method
The Behavioral Space of Zebrafish Locomotion and Its Neural Network Analog, Girdhar et al, 2015.	MDS (multidimentional scaling) clustering	background substraction and thresholding (extract backbone shape), segmentation, PCA	unsupervised learning	no architecture - unsupervised learning	NA	three eigenshapes capture >96% of variance
Massively parallel C. elegans tracking provides multi-dimensional fingerprints for phenotypic discovery, Perni et al., 2018.	custom - WF-NTP (wide field-of-view nematode tracking platform)	Image segmentation, centroid and skeleton extraction, feature computation (posture, speed, curvature)	image analysis	no architecture - image analysis	NA	indirect infering sensitivity and reproducibility (comparing to other trackig platforms), no direct metrics
Automated behavioural analysis reveals the basic behavioural repertoire of the urochordate Ciona intestinalis, Rudolf et al., 2019.	agglomerative clustering alorythm (clustering to describe behavior) and KNN classifier (to clasify collected traces into defined clusters)	CLAHE(contrast limited adaptive histogram equalization), dimentionality reduction	unsupervised learning, supervised learning	no architecture - unsupervised learning, classical ML	NA
Stytra: An open-source, integrated system for stimulation, tracking and closed-loop behavioral experiments, Štih et al., 2019.	Computer vision (OpenCV), Kalman filtering, ellipse fitting	Frame differencing, background subtraction, binarization, smoothing, ellipse fitting, Kalman filter, contrast enhancements	image analysis	CNN	DeepLabCut architecture in row 79	Tracking accuracy (qualitative replication of prior work), frame rate performance metrics (e.g., tail tracking at 300 Hz; DLC at 20 Hz)
Deep learning for automated detection of Drosophila suzukii: potential for UAV-based monitoring, Roosjen et al., 2020.	ResNet‑18 CNN	no specific preprocessing mentioned	deep learning	CNN	ResNet-18: global average pooling and 1000-way fully-conected (last layers of the original model) replaced with 2 one-by-one conv laywers, rectified linear unit nonlinearities, dropout with 50% probability, Softmax activation. 512-dimentional vector of ResNet output, intermediate tensor 1024, 3 output classes (background, femaile, male)	AUC precision‑recall: static female 0.506, male 0.603, both 0.669; UAV female 0.086, male 0.284, both 0.266.
Deconstructing Hunting Behavior Reveals a Tightly Coupled Stimulus‑Response Loop, Mearns et al., 2020.	PCA and UMAP + t‑SNE embedding + hidden Markov models + K‑means clustering	Background subtraction; spline‑based tail tracking; segmentation; feature smoothing and normalization, PCA+UMAP	unsupervised learning	no architecture - unsupervised learning, classical ML	NA	not reported
A Run-Length Encoding Approach for Path Analysis of C. elegans Search Behavior, Huang et al., 2016.	K-means	encode trajectories as a string from centroid of worm (run-length encoding), Segmentation, centroid extraction, min-max normalization, corner identification	unsupervised learning	no architecture - unsupervised learning	NA	Data separation 75-100% according to behavioral expectations
Powerful and interpretable behavioural features for quantitative phenotyping of Caenorhabditis elegans, Javer et al., 2018.	Tierpsy tracker (segmentation, skeletonization, tracking), logistic regression (SGD)	Segmentation, skeletonization, feature extraction (Tierpsy Tracker) incl outline, skeleton, trajectories	supervised learning	no architecture - classical ML	NA	56.2% (Tierpsy_1024), 28.7% (Tierpsy_16), 20.4% (Tierpsy_8)
Anipose: a toolkit for robust markerless 3D pose estimation, Karashchuk et al., 2021.	DeepLabCut (keypoints detection, k-means clustering to choose frames for labeling and training using ResNet-50), apply 3D filters to recustruct 2D into 3D (triangulation)	augmentation, filtering keypoints detected with DeepLabCut (3 algorithms)	deep learning	CNN	DeepLabCut architecture in row 79	detection: false negative rate 0%, false positive rate 3%
Deep learning for robust and flexible tracking in behavioral studies for C. elegans, Bates et al., 2022.	Faster R‑CNN backbone , sliding-window detection, confidence-thresholded Bounding Boxes (WoP, WoA, egg-finder models)	augmentation	deep learning	CNN	Faster R-CNN (RPN coupled with CNN)	AP @ confidence threshold 0.01, ioU threshold 0.3: development (worms) 0.969, egg 0.740, aging (worms all ages) 1.0
DeepFly3D: A deep learning-based approach for 3D limb and appendage tracking in tethered, adult Drosophila, Günel et al., 2019.	Stacked Hourglass (19 points detection) + Triangulation	Manual 2D labeling, triangulation propagation, filtering	deep learning	CNN	Stacked Hour-glass human pose estimation network with changed input and output (19x64x128 tensor) layers to fit anial data, 8 stacks (stack consits of residual bottleneck modules, max pooling, up-sampling layer and skip connection), RMSPROP optimizer, 100epoch, 20h training	Average error < 3% of segment length (when manually labeled as GT)
Fast animal pose estimation using deep neural networks, Pereira et al., 2019	LEAP (CCN)	Manual labeling, frame extraction, augmentation (rotation, rescaling)	deep learning	CNN	ResNet-50 with modification for point position regression	Error < 5 pixels for most cases
Fully Automated Leg Tracking in Freely Moving Insects using Feature-Learning Leg Segmentation and Tracking (FLLIT), Banerjee et al., 2020.	FLLIT (ensemble of weak classifiers with convolutional kernels)	Autogen. sample (+/–) → boosting; contour segmentation; Hungarian algebra tracking	supervised learning	no architecture - classical ML	NA	Average compliance with manual tracking ≈ 93%
Development of a deep learning model from breeding substrate images: a novel method for estimating the abundance of house fly (Musca domestica L.) larvae, Ong et al., 2021.	MobileNet	augmentation (rotation)	deep learning	CNN	First 29 convolutional layers of MobileNet adopted; dense layer and softmax paler (5 classes); 50epoch, training rate= 0.0001	Accuracy: 87.6–92.9% Precision, Recall, F1-score
Towards Lifespan Automation for Caenorhabditis elegans Based on Deep Learning: Analysing Convolutional and Recurrent Neural Networks for Dead or Live Classification, Imre et al., 2021	CNN (ResNet-18) feature extraction and RNN (LSTM) temporal classifier	Scaling, annotations (alive/dead), 10-frame sequences	deep learning	CNN, RNN	combines pretrained resNet-18 without last fully connected layer (feature vector of size 512 obtained) inputed into therecurrent LSTM (unidirectional LSTM network with single layer and a hdden size of 256) features extracted by LSTM passed to last fully connected layer for classification;	Accuracy: CNN ~91.1%, CNN+LSTM ~94.3% (best result)
LiftPose3D, a deep learning-based approach for transforming two-dimensional to three-dimensional poses in laboratory animals, Gosztolai et al., 2021.	LiftPose3D	Scaling, normalization, position centering	deep learning	CNN	1024 input and output size, composed of fully connected layers regularized by batch norm and dropout and linked with skip connections	<4% limb length error (Drosophila)
Classification of Fruit Flies by Gender in Images Using Smartphones and the YOLOv4-Tiny Neural Network, Genaev et al., 2022.	YOLOv4-Tiny	Cropping, labeling, augmentation (scaling, rotation)	deep learning	CNN	YOLOv4: input 1024x1024x3; Darknet53-tiny backbone: 3CBL, 3CSP; Neck: 3CBL, 1Concat, 1Upsample, 3Convolutions; 2 YOLOhead (26x26x225)	Average precision: ~91%, accuracy: ~94%
Drosophila genotypes can be predicted from their exploration locomotive trajectories using supervised machine learning, Nguyen et al., 2023.	RF, SVM, k-NN, GBM	features calculation from motion trajectories	supervised learning	no architecture - classical ML	NA	Accuracy: up to 84% (RF), F1-score
Deep Learning for Microfluidic-Assisted Caenorhabditis elegans Multi-Parameter Identification Using YOLOv7, Zhang et al., 2023.	YOLOv7 enhanced with SPPCSPC module, multi-branch stacking (MCB), feature pyramid network (FPN), and RepConv	pixel-to-micrometer scale conversion; no cropping or augmentation reported	deep learning	CNN	YOLOv7: 4 CBS, 4MCB, 3TB, SPPCSPC (CSPNet with spacial pyramid pooling (SPP) block), 2Conv, 2Conv2D, 2UpSampling2D, 2TB, 4 Concat+MCB, 3 RepConv, 3 YOLOHead; 50 epoch then backbone unfrozen then trained for 300 epoch, training time 1x10^-4 - 1x10^-2	mAP@0.5 99.56%, mAP@0.5 on external validation set 94.21%
Automated scoring of nematode nictation on a textured background, McClanahan et al., 2023.	Mask R‑CNN (ResNet‑50 backbone, mask head, Soft‑NMS) + feedforward NN	not reported	deep learning, supervised learning	CNN	ResNet‑50 backbone, mask head, Soft‑NMS	classification accuracy 94.9%, IoU aprox. 0.62
RT-CLAD: Artificial Intelligence-Based Real-Time Chironomid Larva Detection in Drinking Water Treatment Plants, Jang et al., 2024.	simplified CNN (detection only), ResNet-101, YOLOv7	image conversion, segmentation, labeling	deep learning	CNN	CNN: Conv2D (298x298), MaxPooling (149x149), Conv2D(147x147), MaxPooling(73x73), Conv2D (71x71), MaxPooling(35x35), Flatten (78,400), Dense (256 or 512), Dropout (256 or 512), Dense (1), 200 epoch; ResNet101: esnet101 (300x300), Flatten (204,800), Dense (256 or 512), Dropout (256 or 512), 300 epoch	CNN, ResNet101, YOLOv7: RSME 3.16x10^-0.5, 6.15x10^-11, 1.89x10^-0.1; speed: 883s, 3070s, 1029s; accuracy: 100% (all).
Rapid automated 3-D pose estimation of larval zebrafish using a physical model-trained neural network, Ravan et al., 2023.	CNN + Physical Model (to simulate larval swim patterns)	trajectory smoothing	deep learning	CNN	encoder: 4 bottleneck residual blocks (32,64,128, 256 channels), decoder consists of 3 fully connected layers (dimentions: 1x288, 1x144, 1x72)	Mean 3D error: ~50 µm
FlyVISTA: An Integrated Machine Learning Platform for Deep Phenotyping of Sleep in Drosophila, Keles et al., 2024.	pose estimation (DeepLabCut) and FlyVISTA (classifies behaviour in video based on mannualy labeled videos, incl. Random Forest to remove non-micromovement frames and UMAP)	denoising, filtering, dimentionality reduction, normalization	deep learning, unsupervised learning, supervised learning	CNN	DeepLabCut architecture in row 79	F1-scores: grooming 0.60; HS <0.40; PE & leg movements >0.80–0.85; AUC: grooming 0.7-0.91; HS >0.7, PE >=0.95, leg adjustment 0.9, feeding 0.7
Capturing continuous, long timescale behavioral changes in Drosophila melanogaster postural data, McKenzie‑Smith et al., 2025.	SLEAP (deep learning framework for tracking ) + SVM (for classifying weather fly is on or off the edge) + MotionMapper (statistical methods incl PCA to identify stereotyped behaviors)	For MotionMapper: data imputation (PCHIP), median filter and Gaussian filtering, egocentrisation of data, Lomb-Scarge periodogram calculation, adjusted window size.	deep learning, supervised learning, unsupervised learning	CNN	UNet encoder-decoder arcitechture; 200 epoch, Adam optimizer	not reported; 2 principal compotents (PCA) explained 75% variability
CAGNet:: an improved anchor-free method for shrimp larvae detection in intensive aquaculture, Zhang et al., 2024.	CAGNet - based on anchor-free YOLO_s model	Feature extraction, segmentation, hand augmented data	deep learning	CNN	Backbone: CSPDarkNet53 + ECA module + neck + decoders	AP = 0.849, Recall = 0.873, Precision = 0.876 (better than YOLOv5)
Deep phenotypic profiling of neuroactive drugs in larval zebrafish, Gendelev et al., 2024.	Random Forest, K-NN, Twin-NN (Siamese neural network) and Twin-DN, UMAP	Temporal motion tracking, transformation to spatiotemporal representation	supervised learning, deep learning, unsupervised learning	CNN	Twin architecture was a 6-layer feed-forward neural network. The input layer size was 20250 (length of the input); each subsequent layer was 4000, 500, 250, 100, and 10, respectively. After each linear layer (except the last), we performed batch normalization and ReLU activation. We passed each time series from an input pair in this feed-forward architecture, after which we computed a contrastive…	RF: AUC > 0.95 for selected drug classes
Analyzing animal behavior via classifying each video frame using convolutional neural networks, Stern et al., 2015.	CNN	augmentation	deep learning	CNN	image (56x56 px), conv1 (56x56, 16 neurons), conv2 (28x28, 32 neurons), conv3 (14x14, 64 neurons), fc1 (512 neurons), fc2 (2 neurons), 800 epoch,	error rate ~0.072%, precision ~99.9%
Mass Surveillance of C. elegans - a smartphone-based DIY microscope with Machine Learning-based approach for worm detection, Bornhorst et al., 2019.	HOG-feature–based SVM classifier	gaussian kernel, binarization, ROI selection, segmentation	supervised learning	no architecture - classical ML	NA	sensitivity 0.9, specificity 0.85
Fully automated leg tracking of Drosophila neurodegeneration models reveals distinct conserved movement signatures, Wu et al., 2019.	FLLIT (ensemble of weak classifiers with convolutional kernels)	all automated preprocessing steps- see architecture RQ3	supervised learning	no architecture - classical ML	no details apart from pipeline detailed in G47	Segmentation: F0.5, precision, recall improved significantly (p <0.05); Tracking error ~1.7 corrections/1000 frames; Deviation <3 px in ~90% frames
A Biological Monitoring Method based on the Response Behavior of C. elegans to Chemicals in Water, Jeong et al., 2019.	Branch-Length Similarity (BLS) entropy (characterization of shapes) → SOM (self-organizing map)+ K‑means clustering (classification into 7 shape patterns) → HMM (2 HMMs 1-trained on normal shape patterns, 2- on abnormal shape patterns)	background extraction, binarization, segmentation, skeletonization algorithm (labeling 13 points of equal distance on C.elegans)	unsupervised learning, unsupervised learning, deep learning	no architecture - unsupervised learning, classical ML	NA	accuracy 83% when decisions aggregared improved up to 93%, false negative rate < 10%
Improvements to the Aedes larvae mobile detection system, Kukieattikool et al., 2020.	SVM + Hungarian tracking + pattern based classifier	frame extraction, segmentation	supervised learning	no architecture - classical ML	NA	recall 81.69%, precision 70.08%, F1 score 0.741
WormPose: Image synthesis and convolutional networks for pose estimation in C. elegans, Hebert et al., 2021.	WormPose (CNN-based)	Gaussian Blur filtering, thresholding, morphological operation "close", Gaussian Mixture Model (GMM) to fit previously resolved body postures	deep learning	CNN	inspired by Residual network as applied to the CIFAR-10 dataset, images 32x32 pixels, layers: con layer (7x7, 32 filters, stride 2px), max-pooling (pooli size 2x2 pixels, stride 2 px), stack of 3 residual blocks (3 basic blocks with nr of filters: 32, 64, 128), batch normalization, activation layer (LeakyReLU), convolution layers, global average pooling, densly conected layer with size 100, Adam …	cannot directly evaluate accuracy due to model being trained on synthetic images
A Four Stage Image Processing Algorithm for Detecting and Counting of Bagworm, Metisa plana Walker, Ahmad et al., 2021.	Faster R-CNN with RPN	image resizing, gaussian smooting/noise reduction	deep learning	CNN	no details apart from pipeline detailed in G51	LSD p<0.05
A tandem segmentation-classification approach for the localization of morphological predictors of C. elegans lifespan and motility, Galimov & Yakimovich, 2022.	segmentation (HydraNet), classification (WormNet)	normalization, mask preparation, augmentation, resizing images	image segmentation, deep learning	CNN	U-Net atrchitecture: encoder (conv+BN+Act , conv+BN+Act, Max Pooling + SDO), decoder (Transp + Concat, Conv+BN+ACt, Conv+BN+Act)	movement classification: accuracy 88%, precision 0.86, recall 0.86, AUC ROC 0.56; lifespan group classification: accuracy 72%, precision 0.73, recall 0.71, AUC ROC 0.61
Pest detection and classification to reduce pesticide use in fruit crops based on deep neural networks and image processing, Suárez et al., 2022.	CNN	augmentation, converting to grey scale, denoising (gaussian filtering), morphological operations	deep learning	CNN	Input (80x80), 2D conv (128 filters, 4x4 kernel), 2Dconc (64 filters, 3x3 kernel), Max Pooling (pool size 2x2), 2Dconv (42 filters, 3x3 kernel), 2Dconv (32 filters, 3x3 kernel), max pool(pool size 2x2), flatterm FC (50 units), FC (25 units), FC (10units), output (3 units), Adam optimizer, learning rate=0.0001, 32 epoch	accuracy 94.8%, precision 94.76%, recall 94.76%
Identification of honey bee (Apis mellifera) larvae in the hive with Faster R-CNN for royal jelly production, Gunes & Gungormus, 2022.	Faster R-CNN (InceptionV2 pretrained with COCO dataset)	Hough Circle Transform for cell centers	deep learning	CNN	Optimizer (SGD with momentum 0.9), learning rate = 0.0002	accuracy 0.95, precision 0.98, recall 0.96, f1 score 0.97, Avg detection time: 0.24 s/image
A Study on Pine Larva Detection System Using Swin Transformer and Cascade R‑CNN Hybrid Model, Lee & Gao, 2023.	Swin Transformer (feature extraction) with Cascade R-CNN (detection head)	Gaussian ﬁlter model, Flip model, Rotation model, Multiply model, and Cutout model	deep learning	Transformer, CNN	Fig3-6	At IoU ≥ 0.5: AP 56.3% (YOLOv5s), 92.5% (Faster R‑CNN), 93.2% (Cascade R‑CNN), 94.6% (Hybrid model) Recall: 66.8%, 91.1%, 92.9%, 93.5%, respectively
Deep‑Worm‑Tracker: Deep learning methods for accurate detection and tracking for behavioral studies in C. elegans, Banerjee et al., 2023.	Deep-Worm-Tracker (YOLOv5 + StrongSORT - multi object tracking))	Segmentation and Skeletonization	deep learning	CNN	YOLOv5, 30epoch	mAP@0.5 >98%, accuracy > 90%,
Agricultural Robot‑Centered Recognition of Early‑Developmental Pest Stage Based on Deep Learning: A Case Study on Fall Armyworm (Spodoptera frugiperda), Obasekore et al., 2023.	faster R-CNN (pre-trained on ImageNet dataset and fine-tuned on own images)	layering near sight and far sight vision/images	deep learning	CNN	VGG16:16-layers-deep convolutional neural network. It expects an input image size of 224 × 224 × 3	Classifier accuracy ≈ 99%,average precision 0.84
Zebrafish Larvae Position Tracker (Z-LaP Tracker): a high throughput deep-learning behavioral approach for the identification of calcineurin pathway-modulating drugs using zebrafish larvae, Gore et al., 2023.	Zebrafish larvae Position Tracker (Z-LaP Tracker)	preprocessing via OpenCV, hough circle function (detects and crops individual wells in image)	deep learning , unsupervised learning	CNN	NA	yolk and eye prediction accuracy: 3-4pixes error,
Learning algorithms estimate pose and detect motor anomalies in flies exposed to minimal doses of a toxicant, Manduca et al., 2023.	pose estimation (DeepLabCut), classification (RF and KNN)	data from DeepLabCut processed to features	deep learning, supervised learning	CNN	NA	RF, KNN: ROC 0.75, 0.73; accuracy 0.71, 0.71
Automation of Caenorhabditis elegans lifespan assay using a simpliﬁed domain synthetic image-based neural network training strategy, Garcia-Garvii et al., 2023.	Faster R-CNN (detection) + regression NN (predict the count of live nematodes)	domain translation strategy (from real to synthetic images, for training), data augmentation	deep learning	CNN	ResNet50 + RPN, 20 epoch, initial learning rate = 0.005, SGD optimizer with momentum 0.9, wight decay 0.0005	Faster R-CNN (detection); f1-score 0.86, mAP(@0.5-0.95) 0.5628; precision (@0.95) 0.9229; recall (@0.95) 0.791
Counting tilapia larvae using images captured by smartphones, Costa et al., 2023	CNN + Multi-Sigma Stage (MSS)	Standard resizing, normalization, tiling for detection	deep learning	CNN	no details	precision, recall, and F- measure values of 0.98, 0.92, and 0.95, respectively, MAE 1.43
Rapid detection of salmon louse larvae in seawater based on machine learning, Zhang et al., 2024.	real-time detection transformer RT-DETR	images extraction frame-by-frame, manual labelling	deep learning	Transformer	HGNetv2 backbone, AdamW optimizer, LR 0.001667, LR momentum 0.9, WD factor 0.0005, epoch 100, input size 640,640	RT-DETER - best performance (precision 0.972, recall 0.978); YOLO serives- high speed maintaining high precision 0.968-0.977, and recall 0.964-0.970)- full metrics in table 2
A deep learning-based biomonitoring system for detecting water pollution using Caenorhabditis elegans swimming behaviors, Kang et al., 2024.	Branch-Length Similarity (BLS) entropy (characterization of shapes, features extraction) → SOM + k-means clustering (cliuster into 13 patterns) → Long Short-Term Memory (LSTM) model	Entropy extraction (BLS), clustering into input vectors (SOM + k-means clustering- labeling 13 points of equal distance on C.elegans)	deep learning	RNN	input layer, LSTM_1 (32), LSTM_2 (32), LSTM_3 (16), Dropout (50% rate), Dense Layer, Output,	recall 0.88-0.99, precision 0.77-0.95, f1-score 0.82-0.97 (more details in Table 5)
Long 3D-POT: A Long-Term 3D Drosophila-Tracking Method for Position and Orientation with Self-Attention Weighted Particle Filters, Yin et al., 2024.	improved Mask-RCNN (detection) + particle filering (tracking)	background substraction (MOG2 algorithm), attention-based temporal smoothing	deep learning, statistical method	CNN	no details	detection: precision 0.93, recall 0.70, f1 score 0.80;
Machine learning reveals the control mechanics of an insect wing hinge, Melis et al., 2024	FlyNet (CNN predicts pose vector + particle swarm optimisation (PSO) refines CNN predicted pose via 3D model fitting)	Flynet tracking (CNN algorithm) then kalman filtering (temporal smooting	deep learning	CNN	encoder (size 63, 256, 512; latent space), muscle activity decoder (dense tanh, deconv SELU), wing decoder (size 1024, 80, dense SELU and dense LINEAR)	"Flynet accuratelly predics wing pose" no values reported
The functionality and features of AI automated detector and counter, Oto-BaCTM for bagworm census in oil palm plantation, Ahman et al., 2024.	faster R-CNN + Region Proposal network (RPN) + motion & false-color analysis	Background subtraction, Gaussian blur, false-color pixel ratio, motion detection	deep learning	CNN	no details	average detection accuracy: 97.5-79.2%, classification accuracy (66.7-79.2%)
Deep autoencoder-based behavioral pattern recognition outperforms standard statistical methods in high-dimensional zebrafish studies, Green et al., 2023.	deep autoencoder	Standardization, outlier removal, forward-filling missing frames	deep learning	autoencoder	The autoencoders consisted of an input and output layer of fixed-size based on the size of a single phase (25 frames per 180s) of the second light cycle (4500 frames by 5 features). The encoder network was composed of eight fully connected hidden layers using a normal kernel initialization, tanh activation, a dropout value of 0.2, L1 and L2 regularization values of 1e-05, and an adadelta optimize…	Kappa: 0.615 – 0.867, AUROC: 0.740-0.922, sensitivity: 48.3-86.9, specificity: 94.8-100, PPV: 77.6-99.7 (range as metric evaluated for 3 classes classification under dark and light phase)
Counting, locating, and sizing of shrimp larvae based on density map regression, Zhou et al., 2023.	SLCNet includes: Density map regression, localization via local peak filtering (LPF), bounding box search (KNN), size estimation (Least squares)	Dot annotation, Gaussian density map, flipping, rotation	deep learning	no architecture - unsupervised learning, classical ML	NA	VGG-16: precision 86.4%, recall 72.4%, f1score 78.7%; SLCNet MAE 4.13, RMSE 5.75; counting accuracy 98.57%, accuracy of localizing and sizing 90.6%, recall 90.28%
Pose estimation and tracking dataset for multi‑animal behavior analysis on the China Space Station, Li et al., 2025.	5 models fine tuned: HRNet, VITPose, AE, DEKR, CID + OC-SORT or ByteTrack for tracking	Expert annotation (COCO‑style JSON)	deep learning	Transformer	The Transformer architecture used by VITPose leverages self-attention mechanisms to process input sequences, enabling the model to understand the entire image and have a stronger grasp of complex postures. Additionally, VITPose incorporates a multi-scale fusion module, allowing it to capture information across different resolution levels, further enhancing the accuracy of pose estimation	1) pose estimation: VITPose achieved best performance (C.elegans, zebrafish, drosophila): AP 0.727, 0.588, and 0.737, and AR 0.779, 0.645, and 0.779; 2) tracking: ViTPose+OC‑SORT best for C. elegans; ByteTrack best for zebrafish; DEKR+OC‑SORT best for Drosophila
Reynolds rules in swarm fly behavior based on KAN transformer tracking method, Yang et al., 2025.	Particle Filter framework + KAN (Kolmogorov-Arnold Network) Transformer	background substraction, blob detection	deep learning	Transformer	input, embedding, multi-head attention, layerNorm, Feed-forward, LayerNorm, Projection (incl. Kan layer, Gatting Network), AdamW optimizer, initial learning rate = 0.0001, StepLR with step size of 1 epoch, decay rate 0.5, trained for 10 epochs.	MOTP 0.7687 (view 1), 0.6029 (view 2); MOTA 0.8573 (view 1), 0.8394 (view 2); MAE 1.0333, MSE 1.9358
Detection of Leaf Miner Infestation in Chickpea Plants Using Hyperspectral Imaging and Machine Learning, Arame et al., 2025.	Random Forest	image preprocessing of hyperspectral images for ML, incl. spectral smooting, normalization, bakcground removal, ROI selection, outlier detection and removal), PCA to select 20,000 pixel spectra for training	supervised learning	no architecture - classical ML	NA	accuracy: 0.66 (healthy vs egg-infested); 0.86 (healthy vs larva-infested)
Shrimp larvae detection and counting in aquaculture using multiscale feature fusion networks, Dang et al., 2025.	Multiscale Fusion Network + Size-Adaptive Density Map Generation	Image resizing, normalization, augmentation	supervised learning	no architecture - classical ML	NA	MAE 9.81, RMSE 12.77, accuracy 100% (at low density larvae aprox. 83), 98.2-99.38% (medium density aprox 159-273), 94.43% (high density aprox 930)
Efficient one-stage detection of shrimp larvae in complex scenarios in intensive aquaculture, Zhang et al., 2025.	FAMDet (one-stage custom model) see more in architecture	labeling, splitting into test-train-valid, augmentation	deep learning	CNN	FasterNet Backbone, Adaptively bi-directional fusion Neck, Decoupled detection Head; training epoch 800, optimizer SGD, learning rate= 0.01, momentum 0.937, weigh decay 0.0005	AP (0.5-0.95) 0.718, AP (0.5) 0.987, AP (0.75) 0.847; training params + speed also in paper
Automatic object detection using DBSCAN for counting intoxicated flies in the FLORIDA assay, Bodenstein et al., 2016.	unsupervised clustering algorithm (DBSCAN) and threshold imaging	Hough Transformation, RGB to HSV transformation, thresholding, blob detection	unsupervised learning, image analysis	no architecture - unsupervised learning	NA	MSE 1.32 of miscounted flies on all images
Social Behavioral Phenotyping of Drosophila With a 2D–3D Hybrid CNN Framework, Jiang et al., 2019.	Base layer: 2D CNN: VGG and ResNet (feature extraction at frame level) + Detector: 3D CNN (convolutional layer Faster-R-CNN + 2x classifiers cls and reg )	Clip division, frame-level feature extraction via 2D CNN, spatio-temporal feature aggregation via 3D CNN	deep learning	CNN	VGG16: conv1 (size 288, 3x3, 64), x2 max pooling, conv2 (size 144, 3x3, 128), x2 max pooling, conv3 (size 72, 3x3, 256), x2 max pooling, conv4 (size 36, 3x3, 512), x3 max pooling, conv5 (size 18, 3x3, 512), x3 remove max pooling, conv6 (size 18); ResNet: conv1 (size 288, 7x7, 64), x stride 2, conv2 (size 144, 3x3), max pool, stride2, 3x3, 128, x4 max pooling, conv3 (size 72, 3x3, 128), x4 max poo…	mAP VGG 63.7, ResNet 62.1; mAP VGG + 3C3D 63.7 + visual precision-recall curves
Classifying Mangrove Crub Images for Growth Stages Detection and Monitoring, Almarinez & Hernander, 2019.	Canny Edge Detection (multi-stage algorithm: noise reduction, finding intensity gradient, non-maximum suppresion, Hysteresis thresholding) + KNN	GrabCut(segmentation of image from background), Canny Edge Detection algorithm	image analysis, supervised learning	no architecture - classical ML	NA	85% accuracy
HistoNet: Predicting Size Histograms of Object Instances, Sharma et al., 2020.	HistoNet (branched CNN with count map + histogram heads)	Patch extraction (resizing to 256x256), rotations, flips, noise, contrast augmentations	deep learning	CNN	10x conv filter + ReLU + layer output; ResNet-50 (20/50), DSN, ResNet-50 (40/50), DSN, ResNet50(49/50), conv, output, conv, output, 2x fully connected, output; Adam optimizer, 100 epoch training, Xavier initialization.	MAE 1.99 (lower than benchmark Mask R-CNN)
Detection of Mosquito Larvae Using Convolutional Neural Network, Saeed et al., 2021.	CNN - custom 5 layers	resizing images, augmentation, preprocessing (turning image into tensor)	deep learning	CNN	conv (3x3, output shape: 198,198,32), max pool (2x2, output shape: 99,99,32), conv (3x3, output shape: 97,97,64), max pool (2x2, output shape: 48,48,64), conv (3x3, output shape: 46,46,128), max pool (2x2, output shape: 23,23,128), conv (3x3, output shape: 21,21,256), max pool (2x2, output shape: 10,10,256), conv layer(3x3, output shape: 8,8,512), max pool (2x2, output shape: 4,4,512), flatten (o…	Training accuracy: 93.95%; Validation accuracy: 90.18%; Test (100 images): Accuracy 86.0%, Precision 92.2%
DeepLabCut: markerless pose estimation of user-defined body parts with deep learning, Mathis et al., 2018.	DeepLabCut (CNN, ResNet-50-based transfer learning)	not reported	deep learning	CNN	ResNet50, 50 layers, softmax layer after conv5bank replaced with deconvolutional layers, output connected to 3conv bank; 500,000 training steps, training time 24h	MAE≈ 2.6 px (comparable to inter-human variability); within human labeling accuracy
Training of Convolutional Neural Network using Transfer Learning for Aedes Aegypti Larvae, Fuad et al., 2018.	CNN (Inception-V3)	no preprocessing	deep learning	CNN	InceptionV3 - 3xconv layers, max pool, 2x conv layers, max pool, 3 x mixed layers (10conv + avgpool), 1 mixed layer (5 conv + 1 max pool), 4x mixed layers (10conv + avgpool), 1 mixed layer (6 conv layers + maxpool), 2x mixed layers (9 conv + 2concat + avgpool), dropout, fully connected, softmax. [between each mixed layer concat]; mixed layers size: 35x35x256a, 35x35x256a, 35x35x288b, 17x17x768a, …	training and validation accuracy >99%
DeepPoseKit: A software toolkit for fast and robust animal pose estimation using deep learning, Graving et al., 2019.	DeepPoseKit: Feature extraction CNN (DenseNet / Hourglass / LEAP / ResNet) + heatmap regression (Predicts 2D spatial coordinates of body keypoints)	spacial and noice augmentation	deep learning	CNN	Adam optilizer, learning rate = 0.001, batch size 16, 50 epoch,	mean accuracy comparable to DeepLabCut, inference speed higher (1000Hz)
The Drosophila Individual Activity Monitoring and Detection System (DIAMonDS), Seong et al., 2020.	Sapphire: fully convolutional network (FCN) + ChangeFinder algorithm (based on SDAR (Sequentially Discounting AutoRegressive) learning algorithm)	augmentation, image segmentation, batch normalization (included in encode-decoder architecture)	deep learning, statistical method	FCN	Fully convolutional network (FCN) : encoder-decoder architecture- 3 blocks each containing conv. layer, up/down sampling layer, dropout layer + output layer incl. reshaping and softmax functions	pupariation and oclusion detection accuracy 94.7%, death events detection accuracy 92%
Social interaction and network structure in groups of Drosophila males are shaped by prior social experience and group composition, Bentzur et al., 2020.	Ctrax (center of mass tracker) + FixTRAX (Post-process Ctrax output to automatically correct tracking errors) + JAABA (Annotate and classify specific behaviors based on kinetic features)	not reported	image analysis, supervised learning	no architecture - classical ML	NA	not reported
An Automated Light Trap to Monitor Moths (Lepidoptera) Using Computer Vision‑Based Tracking and Deep Learning, Bjerge et al., 2021.	Moth Classiﬁcation and Counting (MCC)- CNN based custom model	image segmentation, blob detection, tracking of individual moths	deep learning	CNN	convolution (5x5 kernel, 3@128x128), max pooling (2x2 kernel, 32@ 128x128), conolution (3x3 kernel, 32@64x64), max pooling (2x2 kernel, 64@64x64), convolution (3x3 kernel, 64@32x32), max pooling (2x2 kernel, 64@32x32), convolution (3x3 kernel, 64@16x16), max pooling (2x2 kernel, 64@16x16), flatten (4096 hidden units), fully connected (512 hidden units), fully connected, output (10 units) ; all co…	validation f1-score 0.93
Insect classification and detection in field crops using modern machine learning techniques, Kasinathan et al., 2020.	ANN, SVM, KNN, NB, CNN (best performing)	image preprocessing (enhancement of quality, sharpening image, reduction of noie) and segmentation, augmentation	deep learning	CNN	conv layer ReLU 1 and 2,max-pooling, conv layer reLU 3,max pooling, conv leayer ReLU 4 and 5, max pooling, fully connected layers flattten softmax, 50 epoch, batch size 64, learning rate= 0.001,.	accuracy: NB < ANN < KNN < SVM < proposed CNN; CNN accuracy (9 classes) 93.9%, (24 classes) 91.5%
Deep learning applied in fish reproduction for counting larvae in images captured by smartphone, Costa et al., 2022.	Faster R-CNN (ResNet-50-FPN) and Grid R-CNN (X101‑FPN) (best results out of all compared models)	Standard resizing, normalization, tiling for detection	deep learning	CNN	Grid R-CNN with X101–FPN backbone - no details	mAP 97.3%
A Mosquito is Worth 16×16 Larvae: Evaluation of Deep Learning Architectures for Mosquito Larvae Classification, Surya et al., 2022.	Vision Transformer (ViT): ViT-Base model, CvT-13 model; CNN: resNet-18 model, ConvNeXT model (best performance)	labeling images, feature extraction (feature extractor class from HuggingFace transformers library)	deep learning	CNN	Transformer: self-attention modules , transformer encoder, MLP head. - no details	table II: accuracy, precision, recall, F1-score: ViT Base 0.63, 0.61, 0.64, 0.58; CvT-13 0.64, 0.63, 0.64, 0.62; ConvNeXT 0.66, 0.64, 0.66, 0.64; resNet-18 0.60, 0.60, 0.60, 0.58
SLEAP: A deep learning system for multi-animal pose tracking, Pereira et al., 2022.	SLEAP - multi-animal pose tracking; CNN-based	Manual labeling with GUI; active learning to bootstrap; splitting into train/val/test	deep learning	CNN	UNet encoder-decoder arcitechture; 200 epoch, Adam optimizer	not reported - each model has its own metrics. Framework itself NA for metrica
Tracking Multiple Zebrafish Larvae Using YOLOv5 and DeepSORT, Si et al., 2022.	YOLOv5 (detection) + DeepSORT (tracking)	no preprocessing specified; detailed DeepSORT architecture includes some processing	deep learning	CNN	YOLOv5 (no details)	average MOTA 74.68, average MOTP 81.94
Automated Recognition and Analysis of Escape Response in Caenorhabditis elegans, Zhan et al., 2025	EfficientNet (pretrained on ImageNet dataset) + custom attention CNN	converting to greyscale, global thresholding algorithm for binarization and segmnetation, Sobel operator to extract contours, medial filtering to smoothen images	deep learning	CNN	EfficientNet: input, conv3x3, batch normalization, swish, 1MBConv1 (3x3), 3MBConv6(3x3), 3MBConv6(5x5), conv3x3, batch normalization, swish, global normalization pooling, attention, dense, output; epoch 500, learning rate=0.0001	100% detection accuracy at threshold of 10px
The Hatching‑Box: A Novel System for Automated Monitoring and Quantification of Drosophila melanogaster Developmental Behavior, Bigge et al., 2024	YOLOv7 (pretrained on COCO dataset)	image labeling	deep learning	CNN	YOLOv7-E6E model (no details)	Detection mAP@0.5–0.95 ≈ 90–94% across YOLOv7 variants; Stage-specific accuracy: larvae ~84%, pupae 95–97%, adult ~86%
Automatic Counting Shrimp Larvae Based You Only Look Once (YOLO), Armalivia et al., 2021.	YOLOv3	image labeling	deep learning	CNN	YOLOv3 (no details)	mAP 96.84%, average acuracy 76.48%, recall 93.41%, f1score 94.38%
Soybean Pest Recognition Based on YOLOv4 and Graph Cut Algorithm, Gao et al., 2021.	YOLOv4	images labeling, image segmentation (GrabCut)	deep learning	CNN	YOLOv4: input 1024x1024x3; Darknet53 backbone: 3CBL, 3CSP; Neck: 3CBL, 1Concat, 1Upsample, 3Convolutions; 2 YOLOhead (26x26x225)	mAP 92.51%, accuracy 76.47, reat-time detection speed 24.17fps
VannameiVision: An Optimized Probabilistic Deep Learning for Susceptible Shrimp Larvae Detection, Tiyapunjanit et al., 2023.	DenseNet121 (CNN model)	Log-scale adjust, padding, resize, augmentation	deep learning	CNN	input: 224x224x3; Base layer, Global Average Pooling for spacial data, Dense 123 + Mish+L1L2 with Dropout=0.5, 2X (Dense 128 + L1L2) and Sampling Layer, L2 Norlamization, Feature vector, Dense 1 + Sigmoid; 50 epoch cross-validation, 250 epoch final training each with 100 steps.	accuracy 92% (90% on previously unseen data), sensitivity 97%, specifcity 97%
An Improved Transfer Learning Based Larvae Detection and Classification Using DenseNet121, Abedin et al., 2023.	combined 6 DCNN models pretrained on ImgeNet: DenseNet121, InceptionV3, Xception, ResNet50, VGG16, VGG19	image resizing	deep learning	CNN	no details	precision 0.98, recall 0.971, f1 score 0.973, training acccuracy 0.9842, testing accuracy 0.987
Classification of Caenorhabditis elegans Locomotion Behaviors With Eigenfeature-Enhanced Long Short-Term Memory Networks, Pham et al., 2023.	Eigenfeature-enhanced TF-TS bidirectional LSTM model (type of RNN)	fuzzy reoccurace plot (FRP) using fuzzy c-means algorithm - represents a reoccurance of the trajectory in the phase space as a greyscale image taking value 0,1	deep learning	RNN	bi-LSTM, output size = 100, fully connected layer (2 or 5 classes), softmax layer, classification layer, ADAM optimizer, max epoch 850, nitial training rate = 0.01, gradient threshold =1	accuracy > 90%, sensitivity 0.880, specificity 0.873, precision 0.906, f1 score 0.891, AUC 0.928
Enhancing Larval Classification Accuracy Through Hyperparameter Optimization in ResNet50 with Three Different Optimizers, Rujito et al., 2023.	ResNet50 (with 3 different optimisers: Adam, Nadam, and Adagrad)	train-test split, data transformation, hyperparams construction	deep learning	CNN	ResNet50: input, 1 conv (7x7, 64 kernels), 3 conv sets (1x1 64, 3x3 63, 1x1 256), 4 conv sets (1x1 128, 3x3 128, 1x1 512), 6 conc sets (1x1 256, 3x3 256, 1x1 1024), 3 conv sets (1x1 512, 3x3 512, 1x1 2048), avg pool, fc 1000, ADAM optimizer, 25epoch, batch size 32	for ADAM optimiser (best) precision 0.97, recall 0.97, f1 score 0.97, acucracy 0.97
An improved shrimp larvae counting algorithm based on HRNET, Long et al., 2023.	High-Resolution Network (HRNET)	data augmentation	deep learning	CNN	HRNet backbone with Convolutional Block Attention Module (CAMB)- channel attention and spacial attention mechanisms	MAE 30.6, MSE 43.3
Monitoring Wheat Midge Populations using CNNs on White Sticky Cards of Pheromone Traps in Field Settings, Nwoko et al., 2023.	YOLOv8	labeling, train-test split, resizing	deep learning	CNN	YOLOv8: Backbone: 5Conv, 4C2f, 1SPPF Neck: FPN + PAN, 1CBS, 1Concat, 3C2f, 2UpSample2D Head: 2CBS, 3Detect heads	mAP (@0.5 IoU) 87.11%, mAP (@0.5-0.9 IoU) 43.55%, precision 98.7%, recall 99.03%
Conceptual Framework of an Automated Mosquito Control in Drainage Systems for Combating Dengue in Bangladesh, Jahangir et al., 2023.	SqueezeNet	segmnetation, data augmentation, cropping	deep learning	CNN	no details	accuracy 85.01, precision 83.33, recall 86.46, f1 score 84.62
Method for Live Determination of Caenorhabditis Elegans Based on Deep Learning and Image Processing, Weng et al., 2024.	YOLOv5	Binarization, skeletonization, background removal, image difference over time	deep learning	CNN	YOLOv5: backbone: 5 Conv, 5C3 (diff. size and kernels), Neck: 4concat, 2Upsample, 4Conv, 4C3, Head: 3 outpur heads [1,3,80,80,85], [1,3,40,40,85], [1,3,20,20,85]	mAP 96.30%, precision 97%, recall 88-84%, f1 score 92-85% (n,s,m,l,x models compared)
Behavioral Analysis of Insects Pollination Effects: A Precision Agriculture Approach, Fawzy et al., 2024	Real-Time Detection Transformer (RTDETR)	extracting frames from a video, resizing	deep learning	Transformer	no details	RTDETR: mAP 84.1%
Biological Trajectory Prediction of Beet Armyworm Larva Based on Computer Vision and Time-Series Forecasting Model, Deng et al., 2024.	YOLOv5 (detection) + ByteTrack (tracking)+ LSTM (prediction of larvae trajectories)	Segmentation, binary contour mapping, skeletonization (5 points on larvae), velocity calc, angle extraction	deep learning	CNN, RNN	RNN: single LSTM layer, input size 8 features, hidden size 32 units, Adam optimizer, learning rate = 0.001	YOLOv5: f1 score 92-94, mAP 94-96; ByteTrack MOTA 91-93%; skeletonization algorithms 0.011 runtime (s)
End-to-end Solution for Tenebrio molitor Rearing Monitoring with Uncertainty Estimation and Domain Shift Detection, Majewski et al., 2024.	YOLOv8 (extended with additional problem-oriented heads: feed coverage estimation head, chitin coverage estimation head, larvae phenotypic head)	mannual labeling, synthetic augmentation via domain mixing	deep learning	CNN	YOLOv8: Backbone layers: 4Conv, 3C2f, SPPF, 4 object detection heads: 1) feed coverage estimation head (Adaptive AvgPool2d, Flatten, feature vector, ML model), 2) phenotyping head (same), 3) chitin coverage estimation head (same), 4) object detection (object detection layers)	MAE 0.20 beetle, 1.07 deadl larvae, 0.82 pupae
Amodal Instance Segmentation for Mealworm Growth Monitoring Using Synthetic Training Images, Dolata et al., 2025	AIS model (variant of Mask R‑CNN/Cascade Seg.)	Modal instance masks + background compositing to generate occluded training images	image segmentation	CNN	R-CNN (CNN+RPN)	amodal mAP ≈ 0.41
