## Supplementary material for "Systematic Review of Artificial Intelligence use in behavioral analysis of invertebrate and larval model organisms: Methods, Applications and Future Recommendations": Table S2

### Sheet: RQ1
Publication	Country of study	Model organism	Model organism's stage of development	Journal	impact factor	Research area	Model's task	Method	Model specifications	Algorythm/Model	Year of publication	Aim of the analysis
Physiological state recognition model of small silkworm based on improved YOLOv5, Liu, et al., 2024.	China	Bombyx mori		Science Progress	2.900	agriculture and farming	detection	deep learning	no	improved YOLOv5 (C3-SE attention module, Focal-EIoU)	2024	Identify physiological state and instar stage of small silkworms
Automated detection of feeding strikes by larval fish using continuous high-speed digital video: a novel method to extract quantitativr data from fast, sparse kinematic events, Shamur et al., 2016.	Israel	Sparus aurata, Amatitlania nigrofasciata, Hemichromis bimaculatus	larvae	Journal of Experimental Biology	2.800	ethology	classification	supervised learning	no	SVM classifier	2016	detect and classify larvae feeding/non-feeding stage
Potential of Visible and Near-Infrared Hyperspectral Imaging for Detection of Driaphania pyloalis larvae and Damage on Mulberry Leaves, Huang et al., 2018.	China	Diaphania pyloalis	larvae	MDPI sensors	3.500	agriculture and farming	classification	supervised learning	no	PLS-DA, LS-SVM (best), LDA	2018	detect and classify larvae, but also leaf damage
Baby Shrimp Counting via Automated Image Processing, Kesvarakul et al., 2017.	Thailand	Litopenaeus vannamei		Conference proceeding	NA	aquaculture	detection	image analysis	no	Blob Detection + Adaptive Thresholding	2017	Automatic counting of shrimp larvae based on image analysis
Resolving Colliding Larvae by Fitting ASM to Random Walker-Based Pre-Segmentations, Bian et al., 2021	Germany	Drosophila melanogaster	larvae	IEEE	3.557	ethology	detection	image analysis	no	ASM (Active Shape Model) + Random Walker + PCA	2021	Contour segmentation and larval identity preservation during collisions
An RJMCMC-Based Method for Tracking and Resolving Collisions of Drosophila Larvae, Michels et al., 2019	Germany	Drosophila melanogaster	larvae	IEEE	3.557	ethology	tracking	statistical method	no	RJMCMC (Reversible Jump Markov Chain Monte Carlo)	2019	Larval segmentation and identity preservation during biomarker-free collisions
LarvaeCountAI: a robust convolutional neural network-based tool for accurately counting the larvae of Culex annulirostiris mosquitoes, Javed et al., 2024.	Australia	Culex annulirostris	larvae	Acta Tropica	2.500	epidemiology	detection and counting	deep learning	no	CNN	2024	Automatically count larvae using simple video recording
High resolution kinematic approach for quantifyng impaired mobility of dystrophic zebrafish larvae, Widrick et al., 2024.	USA	Danio rerio	larvae	bioRxiv	NA	pharmacology and toxicology	pose estimation, classification	deep learning, supervised learning	no	DNN - deep learning-based markerless motion capture (DeepCutLab) replaces manual keypoints annotation; random forest and SVM classification (classifies larvae mutant vs naive based on kinematic characteristics)	2024	Detect larval escape response swimming and classify dystrophic phenotype from naitive larvae
Structure of the Zebrafish Locomotor repertoire Revealed with unsupervised behavioral Clustering, Joao et al., 2018.	Portugal	Danio rerio	larvae	Current Biology	7.500	ethology	clustering	unsupervised learning	no	clusterdv model (custom C#)	2018	Identify swimming patterns (13 swim bouts) and decompose locomotor behavior into motifs
Improving skeleton algorithm for helping Caenorhabditis elegans trackers, Castr et al., 2020.	Spain	Caenorhabditis elegans		Scientific Reports	3.900	ethology	detection	image analysis	no	distance-transformed skeletonization	2020	Extract clear and separate worm skeletons to enhance pose prediction and tracking
The Behavioral Space of Zebrafish Locomotion and Its Neural Network Analog, Girdhar et al, 2015.	USA	Danio rerio	larvae	PLOS one	2.600	neurobiology	clustering	unsupervised learning	no	MDS (multidimentional scaling) clustering	2015	Map behavior in postural/behavioral space
Massively parallel C. elegans tracking provides multi-dimensional fingerprints for phenotypic discovery, Perni et al., 2018.	UK, Netherlands	Caenorhabditis elegans	nematode	Journal of Neuroscience methods	2.300	automation tool for etholgy	tracking	image analysis	no	custom - WF-NTP (wide field-of-view nematode tracking platform)	2018	multiparameter behavioural profiling of thousands of worms simultaneusly
Automated behavioural analysis reveals the basic behavioural repertoire of the urochordate Ciona intestinalis, Rudolf et al., 2019.	Norway	Ciona intestinalis	larvae	Scientific Reports	3.900	neurobiology	clustering, classification	unsupervised learning, supervised learning	no	agglomerative clustering alorythm (clustering to describe behavior) and KNN classifier (to clasify collected traces into defined clusters)	2019	Create an objective ontology of larval behaviors, identifying stereotyped modes and drug effects
Stytra: An open-source, integrated system for stimulation, tracking and closed-loop behavioral experiments, Štih et al., 2019.	Germany	Danio rerio	larvae	PLOS Computational Biology	3.600	automation tool for etholgy	tracking	image analysis	no	Computer vision (OpenCV), Kalman filtering, ellipse fitting	2019	real-time tracking of behavioral parameters
Deep learning for automated detection of Drosophila suzukii: potential for UAV-based monitoring, Roosjen et al., 2020.	Netherlands, UK, Germany	Drosophila suzukii	adult	Pest Management Science	3.800	agriculture and farming	detection	deep learning	no	ResNet‑18 CNN	2020	Automate detection, sex classification, and counting of SWD on sticky traps
Deconstructing Hunting Behavior Reveals a Tightly Coupled Stimulus‑Response Loop, Mearns et al., 2020.	Germany	Danio rerio	larvae	Current Biology	7.500	neurobiology	dimentionality reduction, clustering	unsupervised learning	no	PCA and UMAP + t‑SNE embedding + hidden Markov models + K‑means clustering	2020	Map swim‑bout repertoire & stimulus‑response chaining during prey capture
A Run-Length Encoding Approach for Path Analysis of C. elegans Search Behavior, Huang et al., 2016.	USA	Caenorhabditis elegans	nematode	Computational and Mathematical Methods in Medicine	1.018	ethology	clustering	unsupervised learning	no	K-means	2016	Identifying movement patterns associated with serotonin and food presence
Powerful and interpretable behavioural features for quantitative phenotyping of Caenorhabditis elegans, Javer et al., 2018.	UK	Caenorhabditis elegans	nematode	Philosophical Transactions of Royal Society	4.700	neurobiology	tracking, classification	supervised learning	no	Tierpsy tracker (segmentation, skeletonization, tracking), logistic regression (SGD)	2018	Detection of subtle phenotypic differences between wild-type and mutant strains in optogenetic experiments
Anipose: a toolkit for robust markerless 3D pose estimation, Karashchuk et al., 2021.	USA	Drosophila melanogaster	adult	Cell Reports	6.900	automation tool for etholgy	pose estimation	deep learning	transfer learning	DeepLabCut (keypoints detection, k-means clustering to choose frames for labeling and training using ResNet-50), apply 3D filters to recustruct 2D into 3D (triangulation)	2021	detect and quantify 3D body kinematics
Deep learning for robust and flexible tracking in behavioral studies for C. elegans, Bates et al., 2022.	USA	Caenorhabditis elegans	different developmental stages	PLOS Computational Biology	3.600	ethology	tracking	deep learning	pretrained	Faster R‑CNN backbone , sliding-window detection, confidence-thresholded Bounding Boxes (WoP, WoA, egg-finder models)	2022	Identify, locate and track worms across variety of different conditions without extensive user input
DeepFly3D: A deep learning-based approach for 3D limb and appendage tracking in tethered, adult Drosophila, Günel et al., 2019.	Switzerland	Drosophila melanogaster	adult	eLife	6.400	automation tool for etholgy	pose estimation	deep learning	active learning	Stacked Hourglass (19 points detection) + Triangulation	2019	High-precision, real-time 3D limb tracking	Our approach relies on supervised deep learning to train a neural network that detects 2D joint locations in individual camera images. Importantly, our network becomes increasingly competent as it runs: By leveraging the redundancy inherent to a multiple-camera setup, we iteratively reproject 3D pose to automatically detect and correct 2D errors, and then use these corrections to further train th…
Fast animal pose estimation using deep neural networks, Pereira et al., 2019	USA	Drosophila melanogaster, Danio rerio	larvae	Nature Methods	31.100	automation tool for etholgy	pose estimation	deep learning	active learning	LEAP (CCN)	2019	Accurate body position tracking from single video frames
Fully Automated Leg Tracking in Freely Moving Insects using Feature-Learning Leg Segmentation and Tracking (FLLIT), Banerjee et al., 2020.	Singapore, Canada	Drosophila melanogaster		JoVE Journal	1.000	neurobiology	tracking	supervised learning	no	FLLIT (ensemble of weak classifiers with convolutional kernels)	2020	Characterization of subtle motor deficits in neurodegenerative models; automatic leg tracking and gait analysis
Development of a deep learning model from breeding substrate images: a novel method for estimating the abundance of house fly (Musca domestica L.) larvae, Ong et al., 2021.	Malaysia	Musca domestica	larvae	Pest Management Science	3.800	agriculture and farming	detection and counting	deep learning	transfer learning	MobileNet	2021	Automatic estimation of larvae numbers based on photos of the nesting substrate
Towards Lifespan Automation for Caenorhabditis elegans Based on Deep Learning: Analysing Convolutional and Recurrent Neural Networks for Dead or Live Classification, Imre et al., 2021	Hungary	Caenorhabditis elegans	nematode	MDPI sensors	3.500	aging	classification	deep learning	hybrid	CNN (ResNet-18) feature extraction and RNN (LSTM) temporal classifier	2021	Automation of lifespan assessment through activity classification
LiftPose3D, a deep learning-based approach for transforming two-dimensional to three-dimensional poses in laboratory animals, Gosztolai et al., 2021.	Switzerland	Drosophila melanogaster		Nature Methods	31.100	automation tool for etholgy	pose estimation	deep learning	no	LiftPose3D	2021	Transform 2D poses into 3D with single camera
Classification of Fruit Flies by Gender in Images Using Smartphones and the YOLOv4-Tiny Neural Network, Genaev et al., 2022.	Russia	Drosophila melanogaster		MDPI mathematics	2.200	genetics	detection	deep learning	pretrained (COCO dataset)	YOLOv4-Tiny	2022	Fast fruit fly sex classification using a smartphone
Drosophila genotypes can be predicted from their exploration locomotive trajectories using supervised machine learning, Nguyen et al., 2023.	USA	Drosophila melanogaster		Behavioural Processes	1.300	genetics	classification	supervised learning	no	RF, SVM, k-NN, GBM	2023	Genotype inference from exploratory movement patterns // Genotype classification based on movement trajectories
Deep Learning for Microfluidic-Assisted Caenorhabditis elegans Multi-Parameter Identification Using YOLOv7, Zhang et al., 2023.	China, UK	Caenorhabditis elegans	larvae, adult	MDPI micromachines	3.000	genetics	detection	deep learning	no	YOLOv7 enhanced with SPPCSPC module, multi-branch stacking (MCB), feature pyramid network (FPN), and RepConv	2023	Automated detection and phenotype identification (size, speed, fluorescence)
Automated scoring of nematode nictation on a textured background, McClanahan et al., 2023.	Belgium	Caenorhabditis elegans, Steinernema carpocapsae	larvae	PLOS one	2.600	agriculture and farming	tracking, classification	deep learning, supervised learning	no	Mask R‑CNN (ResNet‑50 backbone, mask head, Soft‑NMS) + feedforward NN	2023	Detect and segment larvae in textured arenas and classify nictation behavior automatically
RT-CLAD: Artificial Intelligence-Based Real-Time Chironomid Larva Detection in Drinking Water Treatment Plants, Jang et al., 2024.	South Korea	Chironomidae	larvae	MDPI sensors	3.500	public health	detection	deep learning	pretrained	simplified CNN (detection only), ResNet-101, YOLOv7	2024	real-time chironomid larva detection system
Rapid automated 3-D pose estimation of larval zebrafish using a physical model-trained neural network, Ravan et al., 2023.	USA	Danio rerio	larvae	PLOS Computational Biology	3.600	automation tool for etholgy	pose estimation	deep learning	self-supervised on synthetic images	CNN + Physical Model (to simulate larval swim patterns)	2023	Automatic 3D mapping of larvae posture in real time
FlyVISTA: An Integrated Machine Learning Platform for Deep Phenotyping of Sleep in Drosophila, Keles et al., 2024.	USA	Drosophila melanogaster	adult	Science Advances	11.700	ethology	pose estimation, dimentionality reduction, classification	deep learning, unsupervised learning, supervised learning	pretrained	pose estimation (DeepLabCut) and FlyVISTA (classifies behaviour in video based on mannualy labeled videos, incl. Random Forest to remove non-micromovement frames and UMAP)	2024	characterise microbehaviours in freely-moving flies
Capturing continuous, long timescale behavioral changes in Drosophila melanogaster postural data, McKenzie‑Smith et al., 2025.	USA	Drosophila melanogaster	adult	PLOS Computational Biology	3.600	automation tool for etholgy	tracking, classification, clustering	deep learning, supervised learning, unsupervised learning	no	SLEAP (deep learning framework for tracking ) + SVM (for classifying weather fly is on or off the edge) + MotionMapper (statistical methods incl PCA to identify stereotyped behaviors)	2025	Track movement and characterise behavior over 4-7 days of continuous recording
CAGNet:: an improved anchor-free method for shrimp larvae detection in intensive aquaculture, Zhang et al., 2024.	China	Litopenaeus vannamei	larvae	Aquaculture International	2.400	aquaculture	detection	deep learning	no	CAGNet - based on anchor-free YOLO_s model	2024	Improving anchor-free detection in difficult farming conditions
Deep phenotypic profiling of neuroactive drugs in larval zebrafish, Gendelev et al., 2024.	USA	Danio rerio	larvae	Nature Communications	15.700	pharmacology and toxicology	classification, classification, clustering	supervised learning, deep learning, unsupervised learning	no	Random Forest, K-NN, Twin-NN (Siamese neural network) and Twin-DN, UMAP	2024	Categorization and comparison of the effects of 348 neuroactive compounds based on behavior
Analyzing animal behavior via classifying each video frame using convolutional neural networks, Stern et al., 2015.	USA	Drosophila melanogaster	adult	Scientific Reports	3.900	automation tool for etholgy	classification	deep learning	no	CNN	2015	Classify video frames for egg-laying behavior (on/off egg substrate)
Mass Surveillance of C. elegans - a smartphone-based DIY microscope with Machine Learning-based approach for worm detection, Bornhorst et al., 2019.	Germany	Caenorhabditis elegans	nematode	MDPI sensors	3.500	ethology	classification	supervised learning	no	HOG-feature–based SVM classifier	2019	inexpensive smartphone-based microscope for automated detection
Fully automated leg tracking of Drosophila neurodegeneration models reveals distinct conserved movement signatures, Wu et al., 2019.	Singapore, Canada	Drosophila melanogaster	adult	PLOS Biology	7.200	neurobiology	tracking	supervised learning	no	FLLIT (ensemble of weak classifiers with convolutional kernels)	2019	automatically classify legs (based on pixels) and tracks (frame-by frame sequence position) leg claw positions of freely moving flies (FLLIT program)
A Biological Monitoring Method based on the Response Behavior of C. elegans to Chemicals in Water, Jeong et al., 2019.	South Korea	Caenorhabditis elegans		Journal of Environmental Informatics	10.220	environmental toxicology	dimentionality reduction, clustering, classification	unsupervised learning, unsupervised learning, deep learning	no	Branch-Length Similarity (BLS) entropy (characterization of shapes) → SOM (self-organizing map)+ K‑means clustering (classification into 7 shape patterns) → HMM (2 HMMs 1-trained on normal shape patterns, 2- on abnormal shape patterns)	2019	Detecting behavioral changes in C. elegans swimming patterns
Improvements to the Aedes larvae mobile detection system, Kukieattikool et al., 2020.	Thailand	Aedes, Culex	larvae	Maejo International Journal of Science and Technology	0.700	epidemiology	classification	supervised learning	no	SVM + Hungarian tracking + pattern based classifier	2020	Detect Aedes larvae by analyzing abrupt movement/posture shifts in response to light stimulus
WormPose: Image synthesis and convolutional networks for pose estimation in C. elegans, Hebert et al., 2021.	Japan	Caenorhabditis elegans		PLOS Computational Biology	3.600	automation tool for etholgy	pose estimation	deep learning	no	WormPose (CNN-based)	2021	Provide automated, accurate pose estimation even on coiled/self-overlapping worm postures
A Four Stage Image Processing Algorithm for Detecting and Counting of Bagworm, Metisa plana Walker, Ahmad et al., 2021.	Malaysia	Lepidoptera psychidae		MDPI agriculture	3.600	agriculture and farming	detection and counting	deep learning	no	Faster R-CNN with RPN	2021	image processing algorithm for detection and counting of Metisa plana (bagworm)
A tandem segmentation-classification approach for the localization of morphological predictors of C. elegans lifespan and motility, Galimov & Yakimovich, 2022.	UK, Germany	Caenorhabditis elegans	adult	Aging	4.800	aging	detection, classification	image segmentation, deep learning	no	segmentation (HydraNet), classification (WormNet)	2022	Develop WormNet platform to extract important features for lifespan group classification, and movement and classification of young C.elegans using said features
Pest detection and classification to reduce pesticide use in fruit crops based on deep neural networks and image processing, Suárez et al., 2022.	Argentina, Italy	Cydia pomonella	larvae	Conference proceeding	NA	agriculture and farming	classification	deep learning	no	CNN	2021	detect and classify objects/insects trapped in the trap
Identification of honey bee (Apis mellifera) larvae in the hive with Faster R-CNN for royal jelly production, Gunes & Gungormus, 2022.	Turkey	Apis mellifera	larvae	Journal of Apicultural research	1.800	agriculture and farming	detection	deep learning	pretrained (COCO dataset)	Faster R-CNN (InceptionV2 pretrained with COCO dataset)	2022	Automatically detect ideal-sized larvae and its location for royal jelly production
A Study on Pine Larva Detection System Using Swin Transformer and Cascade R‑CNN Hybrid Model, Lee & Gao, 2023.	South Korea, China	Pine larvae	larvae	MDPI applied sciences	2.500	agriculture and farming	detection	deep learning	hybrid	Swin Transformer (feature extraction) with Cascade R-CNN (detection head)	2023	High‑accuracy detection of pine larvae pests
Deep‑Worm‑Tracker: Deep learning methods for accurate detection and tracking for behavioral studies in C. elegans, Banerjee et al., 2023.	India	Caenorhabditis elegans		Applied Animal Behahior Science	2.00	automation tool for etholgy	tracking	deep learning	pretrained (COCO dataset)	Deep-Worm-Tracker (YOLOv5 + StrongSORT - multi object tracking))	2023	detection and tracking, providing real-time data on C.elegans
Agricultural Robot‑Centered Recognition of Early‑Developmental Pest Stage Based on Deep Learning: A Case Study on Fall Armyworm (Spodoptera frugiperda), Obasekore et al., 2023.	South Korea, Egypt, Japan	Spodoptera frugiperda		MDPI sensors	3.500	agriculture and farming	detection	deep learning	pretrained (ImageNet)	faster R-CNN (pre-trained on ImageNet dataset and fine-tuned on own images)	2023	detect and classfy Spodoptera frugiperda larvae
Zebrafish Larvae Position Tracker (Z-LaP Tracker): a high throughput deep-learning behavioral approach for the identification of calcineurin pathway-modulating drugs using zebrafish larvae, Gore et al., 2023.	USA	Danio rerio	larvae	Scientific Reports	3.900	neurobiology	pose estimation, clustering	deep learning , unsupervised learning	no	Zebrafish larvae Position Tracker (Z-LaP Tracker)	2023	Z-LaP Tracker to quantify zebrafish larvae behaviour
Learning algorithms estimate pose and detect motor anomalies in flies exposed to minimal doses of a toxicant, Manduca et al., 2023.	Italy	Ceratitis capitata		iScience	4.100	ecology	pose estimation, classification	deep learning, supervised learning	no	pose estimation (DeepLabCut), classification (RF and KNN)	2023	Detect behavioral alterations due to essential oil exposure
Automation of Caenorhabditis elegans lifespan assay using a simpliﬁed domain synthetic image-based neural network training strategy, Garcia-Garvii et al., 2023.	Spain	Caenorhabditis elegans		Computational and Structural Biology Journal	4.100	aging	detection and counting	deep learning	no	Faster R-CNN (detection) + regression NN (predict the count of live nematodes)	2023	Automation of counting of live C.elegans using deep learning
Counting tilapia larvae using images captured by smartphones, Costa et al., 2023	Brazil	Oreochromis niloticus	larvae	Smart Agricultural Technology	5.700	aquaculture	detection	deep learning	no	CNN + Multi-Sigma Stage (MSS)	2023	automatically counting fish larvae in Petri dishes using images captured by a standard smartphone
Rapid detection of salmon louse larvae in seawater based on machine learning, Zhang et al., 2024.	Netherlands, Norway	Lepeophtheirus salmonis	larvae	Aquaculture	3.900	aquaculture	detection	deep learning	no	real-time detection transformer RT-DETR	2024	detection of salmon lice at different larval stages in seawater
A deep learning-based biomonitoring system for detecting water pollution using Caenorhabditis elegans swimming behaviors, Kang et al., 2024.	South Korea	Caenorhabditis elegans	nematode	Ecological Informatics	7.300	environmental toxicology	classification	deep learning	pretrained (COCO dataset)	Branch-Length Similarity (BLS) entropy (characterization of shapes, features extraction) → SOM + k-means clustering (cliuster into 13 patterns) → Long Short-Term Memory (LSTM) model	2024	Detect water pollution and classify pollutant types (formaldehyde, benzene) via nematode swimming behavior
Long 3D-POT: A Long-Term 3D Drosophila-Tracking Method for Position and Orientation with Self-Attention Weighted Particle Filters, Yin et al., 2024.	China, USA	Drosophila spp.		MDPI applied sciences	2.500	automation tool for etholgy	detection, tracking	deep learning, statistical method	transfer learning	improved Mask-RCNN (detection) + particle filering (tracking)	2024	Accurate long-term tracking of position and orientation of flying fruit flies
Machine learning reveals the control mechanics of an insect wing hinge, Melis et al., 2024	USA	Drosophila melanogaster		Nature	50.500	ethology	tracking	deep learning	no	FlyNet (CNN predicts pose vector + particle swarm optimisation (PSO) refines CNN predicted pose via 3D model fitting)	2024	Flynet - tracking system to extract wing pose
The functionality and features of AI automated detector and counter, Oto-BaCTM for bagworm census in oil palm plantation, Ahman et al., 2024.	Malaysia	Lepidoptera Psychidae		IJEMS: Indian Journal of Engineering and Material Sciences	0.900	agriculture and farming	detection and counting	deep learning	no	faster R-CNN + Region Proposal network (RPN) + motion & false-color analysis	2024	Automate detection and classification (alive/dead) of bagworms in palm plantations
Deep autoencoder-based behavioral pattern recognition outperforms standard statistical methods in high-dimensional zebrafish studies, Green et al., 2023.	USA	Danio rerio	larvae	bioRxiv	NA	environmental toxicology	classification	deep learning	semi-supervised (learns on control data only)	deep autoencoder	2023	recognize the pattern of quintessential larval zebrafish behavior and identify abnormal behavior following developmental chemical exposure
Counting, locating, and sizing of shrimp larvae based on density map regression, Zhou et al., 2023.	China	Cherax quadricarinatus	larvae	Aquaculture International	2.400	aquaculture	detection and counting	deep learning	no	SLCNet includes: Density map regression, localization via local peak filtering (LPF), bounding box search (KNN), size estimation (Least squares)	2023	Count, locate, and size shrimp larvae in dense images for aquaculture monitoring
Pose estimation and tracking dataset for multi‑animal behavior analysis on the China Space Station, Li et al., 2025.	China	Caenorhabditis elegans, Drosophila melanogaster, Danio rerio	larvae	Scientific data	6.900	ethology	pose estimation	deep learning	no	5 models fine tuned: HRNet, VITPose, AE, DEKR, CID + OC-SORT or ByteTrack for tracking	2025	Benchmark pose estimation and tracking performance on microgravity-collected multi-animal behavioral data
Reynolds rules in swarm fly behavior based on KAN transformer tracking method, Yang et al., 2025.	China, USA	Drosophila melanogaster		Scientific Reports	3.900	ethology	tracking	deep learning	no	Particle Filter framework + KAN (Kolmogorov-Arnold Network) Transformer	2025	Track flying trajectories of frut flies and analyse flying patterns
Detection of Leaf Miner Infestation in Chickpea Plants Using Hyperspectral Imaging and Machine Learning, Arame et al., 2025.	Morocco	Liriomyza spp.	larvae	MDPI agronomy	3.400	agriculture and farming	classification	supervised learning	no	Random Forest	2025	Early detection of leaf miner infestations in chickpea plants
Shrimp larvae detection and counting in aquaculture using multiscale feature fusion networks, Dang et al., 2025.	USA, South Korea, Vietnam	Shrimp	larvae	Computers and Electronics in Agriculture	8.900	aquaculture	detection and counting	supervised learning	no	Multiscale Fusion Network + Size-Adaptive Density Map Generation	2025	Quickly and accurately detect and count shrimp larvae in complex pond environments
Efficient one-stage detection of shrimp larvae in complex scenarios in intensive aquaculture, Zhang et al., 2025.	China	Shrimp	larvae	Artificial Inteligence in Agriculture	12.400	aquaculture	detection	deep learning	no	FAMDet (one-stage custom model) see more in architecture	2025	one-stage shrimp larvae detection method, FAMDet, speciﬁcally designed for complex scenarios in intensive aquaculture
Automatic object detection using DBSCAN for counting intoxicated flies in the FLORIDA assay, Bodenstein et al., 2016.	Germany, Iceland	Drosophila melanogaster		Conference proceeding	NA	toxicology	clustering, detection	unsupervised learning, image analysis	no	unsupervised clustering algorithm (DBSCAN) and threshold imaging	2016	Automate counting and detection of frut flies
Social Behavioral Phenotyping of Drosophila With a 2D–3D Hybrid CNN Framework, Jiang et al., 2019.	UK	Drosophila melanogaster		Conference proceeding	NA	ethology	classification	deep learning	no	Base layer: 2D CNN: VGG and ResNet (feature extraction at frame level) + Detector: 3D CNN (convolutional layer Faster-R-CNN + 2x classifiers cls and reg )	2019	Detect, localize, and classify social behaviors in fruit flies from video clips
Classifying Mangrove Crub Images for Growth Stages Detection and Monitoring, Almarinez & Hernander, 2019.	Philippines	Scylla serrata	larvae	Conference proceeding	NA	aquaculture	detection, classification	image analysis, supervised learning	no	Canny Edge Detection (multi-stage algorithm: noise reduction, finding intensity gradient, non-maximum suppresion, Hysteresis thresholding) + KNN	2019	Automatically classify larval images of mangrove crabs into growth stages
HistoNet: Predicting Size Histograms of Object Instances, Sharma et al., 2020.	Germany, Switerland	Hermetia illucens	larvae	arxiv	NA	ecology	detection and counting	deep learning	no	HistoNet (branched CNN with count map + histogram heads)	2020	Predict both total count and size distribution histogram of densely packed fly larvae from a single image
Detection of Mosquito Larvae Using Convolutional Neural Network, Saeed et al., 2021.	Bangladesh	Mosquito	larvae	Conference proceeding	NA	epidemiology	classification	deep learning	no	CNN - custom 5 layers	2021	detect presence/absence of monsuito larvae in water
DeepLabCut: markerless pose estimation of user-defined body parts with deep learning, Mathis et al., 2018.	Germany, USA	Drosophila melanogaster		Nature neuroscience	20.000	automation tool for etholgy	pose estimation	deep learning	transfer learning	DeepLabCut (CNN, ResNet-50-based transfer learning)	2018	Accurate, markerless pose estimators for multiple species with minimal annotation effort	Using DeepLabCut for 3D markerless pose estimation across species and behaviors - next paper from DeepLabCut authors extending algorithm to GUI, additional package, updated toolbox etc
Training of Convolutional Neural Network using Transfer Learning for Aedes Aegypti Larvae, Fuad et al., 2018.	Malaysia, Indonesia	Aedes aegypti	larvae	TELKOMNIKA	0.067	epidemiology	classification	deep learning	transfer learning	CNN (Inception-V3)	2018	Accurately classify presence of larvae in cluttered water environments
DeepPoseKit: A software toolkit for fast and robust animal pose estimation using deep learning, Graving et al., 2019.	Germany, USA	Drosophila melanogaster		eLife	6.400	automation tool for etholgy	pose estimation	deep learning	no	DeepPoseKit: Feature extraction CNN (DenseNet / Hourglass / LEAP / ResNet) + heatmap regression (Predicts 2D spatial coordinates of body keypoints)	2019	Provide an easy-to-use, high-speed toolkit for custom animal pose estimation tasks
The Drosophila Individual Activity Monitoring and Detection System (DIAMonDS), Seong et al., 2020.	Japan	Drosophila melanogaster	larvae, adult	eLife	6.400	genetics	detection, detection	deep learning, statistical method	no	Sapphire: fully convolutional network (FCN) + ChangeFinder algorithm (based on SDAR (Sequentially Discounting AutoRegressive) learning algorithm)	2020	Automatically detect pupariation, eclosion, and death in individual flies from time-lapse scanner images with high throughput
Social interaction and network structure in groups of Drosophila males are shaped by prior social experience and group composition, Bentzur et al., 2020.	Israel	Drosophila melanogaster		bioRxiv	NA	automation tool for etholgy	tracking, classification	image analysis, supervised learning	no	Ctrax (center of mass tracker) + FixTRAX (Post-process Ctrax output to automatically correct tracking errors) + JAABA (Annotate and classify specific behaviors based on kinetic features)	2020	track movement and based on kinematic features classify social behaviors of flies into 8 distinct complex behaviors
An Automated Light Trap to Monitor Moths (Lepidoptera) Using Computer Vision‑Based Tracking and Deep Learning, Bjerge et al., 2021.	Denmark	Lepidoptera	adult	MDPI sensors	3.500	ecology	classification	deep learning	no	Moth Classiﬁcation and Counting (MCC)- CNN based custom model	2021	automatic monitoring, detection, counting and classiﬁcation of moth species by recording images of live individuals attracted to a light trap
Insect classification and detection in field crops using modern machine learning techniques, Kasinathan et al., 2020.	India	Field crop insects (33 classes)		Information processing in Agriculture	7.400	agriculture and farming	classification	deep learning	no	ANN, SVM, KNN, NB, CNN (best performing)	2020	Automatically detect and classify insect pests in field crop images
Deep learning applied in fish reproduction for counting larvae in images captured by smartphone, Costa et al., 2022.	Brazil	Oreochromis niloticus	larvae	Aquacultural Engineering	4.300	aquaculture	detection and counting	deep learning	no	Faster R-CNN (ResNet-50-FPN) and Grid R-CNN (X101‑FPN) (best results out of all compared models)	2022	Automatically detect and count tilapia larvae in Petri dishes using smartphone-imaged datasets for aquaculture monitoring
A Mosquito is Worth 16×16 Larvae: Evaluation of Deep Learning Architectures for Mosquito Larvae Classification, Surya et al., 2022.	USA	Aedes, Culex	larvae	arxiv	NA	epidemiology	classification	deep learning	pretrained (ImageNet)	Vision Transformer (ViT): ViT-Base model, CvT-13 model; CNN: resNet-18 model, ConvNeXT model (best performance)	2022	Evaluate state-of-the-art models (CNNs vs. Transformers) for classifying mosquito larvae into Aedes or Culex species
SLEAP: A deep learning system for multi-animal pose tracking, Pereira et al., 2022.	USA	Drosophila melanogaster, Bombus impatiens		Nature Methods	31.100	automation tool for etholgy	pose estimation	deep learning	no	SLEAP - multi-animal pose tracking; CNN-based	2022	Framework for multi-animal pose estimation and tracking, from data labeling, model training and interferance
Tracking Multiple Zebrafish Larvae Using YOLOv5 and DeepSORT, Si et al., 2022.	China, Denmark	Danio rerio	larvae	Conference proceeding	NA	automation tool for etholgy	tracking	deep learning	no	YOLOv5 (detection) + DeepSORT (tracking)	2022	Accurate and reliable tracking system for multiple zebrafish larvae based on the current state-of- the-art detection technology YOLOv5 and multi-target tracking technology DeepSORT
Automated Recognition and Analysis of Escape Response in Caenorhabditis elegans, Zhan et al., 2025	China	Caenorhabditis elegans		IEEE Translations on Computational Biology and Bioinformatics	3.710	neurobiology	detection	deep learning	pretrained (ImageNet)	EfficientNet (pretrained on ImageNet dataset) + custom attention CNN	2025	Head and tail position localization model enabling automatic counting of escale responses
The Hatching‑Box: A Novel System for Automated Monitoring and Quantification of Drosophila melanogaster Developmental Behavior, Bigge et al., 2024	Germany	Drosophila melanogaster		arxiv	NA	automation tool for etholgy	detection	deep learning	pretrained (COCO)	YOLOv7 (pretrained on COCO dataset)	2024	Automatically detect and track flie life stages from an image
Automatic Counting Shrimp Larvae Based You Only Look Once (YOLO), Armalivia et al., 2021.	Indonesia	Shrimp	larvae	Conference proceeding	NA	aquaculture	detection	deep learning	no	YOLOv3	2021	perform automatic counting of shrimp larvae
Soybean Pest Recognition Based on YOLOv4 and Graph Cut Algorithm, Gao et al., 2021.	China	Soybean pests: moth larvae, grub, red spider		Conference proceeding	NA	agriculture and farming	detection	deep learning	no	YOLOv4	2021	Accurately detect and segment common soybean pests for real-time agricultural monitoring
VannameiVision: An Optimized Probabilistic Deep Learning for Susceptible Shrimp Larvae Detection, Tiyapunjanit et al., 2023.	Thailand	Litopenaeus vannamei	larvae	Conference proceeding	NA	aquaculture	classification	deep learning	transfer learning	DenseNet121 (CNN model)	2023	Automate identification of “susceptible” shrimp larvae
An Improved Transfer Learning Based Larvae Detection and Classification Using DenseNet121, Abedin et al., 2023.	Bangladesh	Aedes	larvae	Conference proceeding	NA	epidemiology	classification	deep learning	pretrained (ImageNet)	combined 6 DCNN models pretrained on ImgeNet: DenseNet121, InceptionV3, Xception, ResNet50, VGG16, VGG19	2023	Detect Aedes larvae in water bodies
Classification of Caenorhabditis elegans Locomotion Behaviors With Eigenfeature-Enhanced Long Short-Term Memory Networks, Pham et al., 2023.	Saudi Arabia	Caenorhabditis elegans		IEEE Translations on Computational Biology and Bioinformatics	3.710	genetics	classification	deep learning	no	Eigenfeature-enhanced TF-TS bidirectional LSTM model (type of RNN)	2023	Automated identiﬁcation of the nematode wormbehavioral patterns
Enhancing Larval Classification Accuracy Through Hyperparameter Optimization in ResNet50 with Three Different Optimizers, Rujito et al., 2023.	Indonesia	Zophobas morio, Tenebrio molitor	larvae	Conference proceeding	NA	ethology	classification	deep learning	no	ResNet50 (with 3 different optimisers: Adam, Nadam, and Adagrad)	2023	Optimize ResNet-50 hyperparameters (optimizer choice, learning rate, batch size) to improve larval species classification accuracy
An improved shrimp larvae counting algorithm based on HRNET, Long et al., 2023.	China	Shrimp	larvae	Conference proceeding	NA	aquaculture	detection and counting	deep learning	no	High-Resolution Network (HRNET)	2023	Accurately count densely overlapping shrimp fry
Monitoring Wheat Midge Populations using CNNs on White Sticky Cards of Pheromone Traps in Field Settings, Nwoko et al., 2023.	Canada	Sitodiplosis mosellana		Conference proceeding	NA	agriculture and farming	detection	deep learning	no	YOLOv8	2023	Detect and count wheat blossom midge in the images taken from white sticky cards under natural field settings
Conceptual Framework of an Automated Mosquito Control in Drainage Systems for Combating Dengue in Bangladesh, Jahangir et al., 2023.	Bangladesh	Aedes aegypti	adult	Conference proceeding	NA	epidemiology	detection	deep learning	no	SqueezeNet	2023	Automatic detection of Aedes mosquitos in real-time, and triggering laser to kill a detected mosquito.
Method for Live Determination of Caenorhabditis Elegans Based on Deep Learning and Image Processing, Weng et al., 2024.	China	Caenorhabditis elegans		Conference proceeding	NA	aging	detection	deep learning	no	YOLOv5	2024	identification of C.elegans in industrial camera imaging
Behavioral Analysis of Insects Pollination Effects: A Precision Agriculture Approach, Fawzy et al., 2024	Egypt	Syrphidae , Hymenoptera, Lepidoptera		Intelligent Methods, Systems, and Applicatons	NA	agriculture and farming	detection	deep learning	no	Real-Time Detection Transformer (RTDETR)	2024	detection of insects wthin a video streams + comparison across models
Biological Trajectory Prediction of Beet Armyworm Larva Based on Computer Vision and Time-Series Forecasting Model, Deng et al., 2024.	Taiwan	Spodoptera exigua	larvae	Conference proceeding	NA	ethology	detection, tracking, regression (predicts future coordinates)	deep learning	no	YOLOv5 (detection) + ByteTrack (tracking)+ LSTM (prediction of larvae trajectories)	2024	Detect larvae, track their movement, and predict short-term trajectory 1.5 s ahead
End-to-end Solution for Tenebrio molitor Rearing Monitoring with Uncertainty Estimation and Domain Shift Detection, Majewski et al., 2024.	Poland	Tenebrio molitor	larvae	Conference proceeding	NA	agriculture and farming	detection	deep learning	no	YOLOv8 (extended with additional problem-oriented heads: feed coverage estimation head, chitin coverage estimation head, larvae phenotypic head)	2024	End-to-end detection of larvae and anomalies (dead, pest infestation) in breeding trays, with real-time uncertainty estimation and domain-shift detection
Amodal Instance Segmentation for Mealworm Growth Monitoring Using Synthetic Training Images, Dolata et al., 2025	Poland	Tenebrio molitor	larvae	IEEE Access	3.557	ecology	detection	image segmentation	pretrained	AIS model (variant of Mask R‑CNN/Cascade Seg.)	2025	Train AIS to infer full larval masks even when partially occluded
