## Supplementary material for "Systematic Review of Artificial Intelligence use in behavioral analysis of invertebrate and larval model organisms: Methods, Applications and Future Recommendations": Table S5

### Sheet: Sheet2
Publication	model family	model name	model depth	convolutional operations	backbone	neck	head type	input size	output size	special modules		optimizer	parameters	training epoch	learning rate	training time (h)	memory footprint	diagram
Physiological state recognition model of small silkworm based on improved YOLOv5, Liu, et al., 2024.	CNN	YOLOv5			CSPDarknet53	FPN	anchor-free detection			C3-SE attention module					10^-2		GPU	yes
LarvaeCountAI: a robust convolutional neural network-based tool for accurately counting the larvae of Culex annulirostiris mosquitoes, Javed et al., 2024.	CNN	YOLOv8			CSPDarknet53		anchor-free detection										GPU
High resolution kinematic approach for quantifyng impaired mobility of dystrophic zebrafish larvae, Widrick et al., 2024.	CNN		50		ResNet50												GPU
Stytra: An open-source, integrated system for stimulation, tracking and closed-loop behavioral experiments, Štih et al., 2019.	CNN	DeepLabCut															GPU
Deep learning for automated detection of Drosophila suzukii: potential for UAV-based monitoring, Roosjen et al., 2020.	CNN		18		ResNet18		Softmax activation	512x512	512-dimentional feature vector			Adam		300	10^-5 - 10^-6
Anipose: a toolkit for robust markerless 3D pose estimation, Karashchuk et al., 2021.	CNN		50		ResNet50							Adam
Deep learning for robust and flexible tracking in behavioral studies for C. elegans, Bates et al., 2022.	CNN				Faster R-CNN												GPU
DeepFly3D: A deep learning-based approach for 3D limb and appendage tracking in tethered, adult Drosophila, Günel et al., 2019.	CNN	Stacked Hourglass	8 stacks of hourglass		residual bottleneck modules with max pooling	upsampling layers and skip connections	not applicable	256x512	19x64x128 tensor; stack of probability maps (heatmaps)	modification of input and output layers to accomodate different image resolution		RMSPROP		100	10^-5	20	GPU
Fast animal pose estimation using deep neural networks, Pereira et al., 2019	CNN		50		ResNet50							Adam		50			GPU	yes
Development of a deep learning model from breeding substrate images: a novel method for estimating the abundance of house fly (Musca domestica L.) larvae, Ong et al., 2021.	CNN		29		MobileNet					softmax layer of MobileNet was truncated				50	10^-5
Towards Lifespan Automation for Caenorhabditis elegans Based on Deep Learning: Analysing Convolutional and Recurrent Neural Networks for Dead or Live Classification, Imre et al., 2021	hybrid (RNN feature extraction + CNN detection)	RNN-CNN hybrid	18		ResNet18 and LSTM			224x224		last layer of ResNet18 removed, output inputed to recurrent unidirectional LSTM network		Adam		130	10^-5-10^-6
LiftPose3D, a deep learning-based approach for transforming two-dimensional to three-dimensional poses in laboratory animals, Gosztolai et al., 2021.	CNN							1024	1024			Adam	4×10^6	30	10^-3	0.16	GPU	yes
Classification of Fruit Flies by Gender in Images Using Smartphones and the YOLOv4-Tiny Neural Network, Genaev et al., 2022.	CNN	YOLOv4			Darknet53-tiny			1024x1024x3	26x26x255				5,8x10^6		10^4			yes
Deep Learning for Microfluidic-Assisted Caenorhabditis elegans Multi-Parameter Identification Using YOLOv7, Zhang et al., 2023.	CNN	YOLOv7			CSPDartnet							SGD		300	10^-2 - 10^-4
Automated scoring of nematode nictation on a textured background, McClanahan et al., 2023.	CNN	Mask R-CNN	50		ResNet50	FPN	mask head			RPN
RT-CLAD: Artificial Intelligence-Based Real-Time Chironomid Larva Detection in Drinking Water Treatment Plants, Jang et al., 2024.	CNN	YOLOV7										SGD		300	10^-6
Rapid automated 3-D pose estimation of larval zebrafish using a physical model-trained neural network, Ravan et al., 2023.	CNN	enocder-decoder	4 bottleneck residual blocks	kernel size =3, stride=1, padding=3								Adam		120	10^-4	5-6	GPU	yes
FlyVISTA: An Integrated Machine Learning Platform for Deep Phenotyping of Sleep in Drosophila, Keles et al., 2024.	CNN	DeepLabCut
Capturing continuous, long timescale behavioral changes in Drosophila melanogaster postural data, McKenzie‑Smith et al., 2025.	CNN				U-Net							Adam		200			GPU
Capturing continuous, long timescale behavioral changes in Drosophila melanogaster postural data, McKenzie‑Smith et al., 2025.	CNN				U-Net						Adam	Adam	200				GPU	yes
CAGNet:: an improved anchor-free method for shrimp larvae detection in intensive aquaculture, Zhang et al., 2024.	CNN	CAGNet			CSPDarkNet53	ASFF module	decoupled, anchor-free heads, regression detection	320x320x32		ECA module, substitution of GIoU modeule for IoU module in the head	SGD		800	10^-2			CPU	yes
Analyzing animal behavior via classifying each video frame using convolutional neural networks, Stern et al., 2015.	CNN							56x56						800
WormPose: Image synthesis and convolutional networks for pose estimation in C. elegans, Hebert et al., 2021.	CNN	ResNetV2						7x7	100			Adam		100	10^-4
A Four Stage Image Processing Algorithm for Detecting and Counting of Bagworm, Metisa plana Walker, Ahmad et al., 2021.	CNN	Faster R-CNN				FPN				RPN
A tandem segmentation-classification approach for the localization of morphological predictors of C. elegans lifespan and motility, Galimov & Yakimovich, 2022.	CNN				U-Net			8	8					300				yes
Pest detection and classification to reduce pesticide use in fruit crops based on deep neural networks and image processing, Suárez et al., 2022.	CNN							80x80				Adam		32	10^-5
Identification of honey bee (Apis mellifera) larvae in the hive with Faster R-CNN for royal jelly production, Gunes & Gungormus, 2022.	CNN				stack of 2D convolutional layers and Max Pool		stack of FC layers						636444					yes
A Study on Pine Larva Detection System Using Swin Transformer and Cascade R‑CNN Hybrid Model, Lee & Gao, 2023.	hybrid (Transformer feature extraction + CNN detection)	transformer-CNN hybrid			swin Transformer tiny and ResNet50	not applicable	not applicable					SGD		1000			GPU	yes
Deep‑Worm‑Tracker: Deep learning methods for accurate detection and tracking for behavioral studies in C. elegans, Banerjee et al., 2023.	CNN	YOLOv5	832 ×832											30			GPU
Agricultural Robot‑Centered Recognition of Early‑Developmental Pest Stage Based on Deep Learning: A Case Study on Fall Armyworm (Spodoptera frugiperda), Obasekore et al., 2023.	CNN		19		VGG19			224x224x3						250			GPU	yes
Zebrafish Larvae Position Tracker (Z-LaP Tracker): a high throughput deep-learning behavioral approach for the identification of calcineurin pathway-modulating drugs using zebrafish larvae, Gore et al., 2023.	CNN	Z-LaP Tracker														3	GPU
Learning algorithms estimate pose and detect motor anomalies in flies exposed to minimal doses of a toxicant, Manduca et al., 2023.	CNN		maximum tree depth with grid-search spaces of [20, 50, 100, 150, 200, 250, 300, 350, 400, 450, 500] and [3–7], respectively
Automation of Caenorhabditis elegans lifespan assay using a simpliﬁed domain synthetic image-based neural network training strategy, Garcia-Garvii et al., 2023.	CNN				ResNet50					RPN		SGD			5^-3
Counting tilapia larvae using images captured by smartphones, Costa et al., 2023	CNN							640.64				SGD		100	10^-3		GPU
Rapid detection of salmon louse larvae in seawater based on machine learning, Zhang et al., 2024.	Transformer				HGNetv2	not applicable	not applicable			Attention-based Intra-scale Feature Interaction (AIFI) module and the CNN-based Cross-scale Feature-fusion Module (CCFM)		Adam		100	16^-4		GPU
A deep learning-based biomonitoring system for detecting water pollution using Caenorhabditis elegans swimming behaviors, Kang et al., 2024.	RNN	bidirectional LSTM			not applicable	not applicable	not applicable	[observation time (s) × 4, 1]	3 output vector sizes of 32, 32, 16									yes
Long 3D-POT: A Long-Term 3D Drosophila-Tracking Method for Position and Orientation with Self-Attention Weighted Particle Filters, Yin et al., 2024.	CNN	Mask R-CNN				FPN
Machine learning reveals the control mechanics of an insect wing hinge, Melis et al., 2024	CNN							13x9						1000	10^-4
The functionality and features of AI automated detector and counter, Oto-BaCTM for bagworm census in oil palm plantation, Ahman et al., 2024.	CNN		101		ResNet101												GPU
Deep autoencoder-based behavioral pattern recognition outperforms standard statistical methods in high-dimensional zebrafish studies, Green et al., 2023.	autoencoder	encoder-derocer	eight fully connected hidden layers using a normal kernel initialization, tanh activation, a dropout value of 0.2		not applicable	not applicable	not applicable					adadelta		125000	10^-4
Pose estimation and tracking dataset for multi‑animal behavior analysis on the China Space Station, Li et al., 2025.	Transformer	VIT Transformer				not applicable	not applicable			self-attention module
Reynolds rules in swarm fly behavior based on KAN transformer tracking method, Yang et al., 2025.	Transformer	KAN Transformer				not applicable	not applicable	time series changed into sequence of vectors		linear layer is replaced by the Reversible Mixture of KAN Experts (RMoK) model		AdamW		10	10^-5		GPU	yes
Efficient one-stage detection of shrimp larvae in complex scenarios in intensive aquaculture, Zhang et al., 2025.	CNN	FAMDet			FasterNet	adaptively bidirectional fusion neck	decoupled detection head	640x640x3		SPPF module		SGD		800	10^-3	1-5	GPU	yes
Social Behavioral Phenotyping of Drosophila With a 2D–3D Hybrid CNN Framework, Jiang et al., 2019.	CNN				VGG16			288						25	10^-6		GPU
HistoNet: Predicting Size Histograms of Object Instances, Sharma et al., 2020.	CNN	Mask R-CNN	50		ResNet50	FPN		256x256	1x8 (histogram)	RPN, Instead of a standard fully connected		Adam	237x10^6	100				yes
Detection of Mosquito Larvae Using Convolutional Neural Network, Saeed et al., 2021.	CNN		5 cinvolutional layers (kernel size 3x3) + max pooling (kernel size 2x2)					200x200	1			RMSPROP	9.9x10^6	30	10^-4			yes
DeepLabCut: markerless pose estimation of user-defined body parts with deep learning, Mathis et al., 2018.	CNN	DeepLabCut	50		ResNet50					softmax layer						24	GPU	yes
Training of Convolutional Neural Network using Transfer Learning for Aedes Aegypti Larvae, Fuad et al., 2018.	CNN	InceptionV3	6												10^-2 - 10^-3			yes
DeepPoseKit: A software toolkit for fast and robust animal pose estimation using deep learning, Graving et al., 2019.	CNN	Stacked DenseNet								self-normalizing SELU activation function		Adam		50	10^-4		GPU
The Drosophila Individual Activity Monitoring and Detection System (DIAMonDS), Seong et al., 2020.	autoencoder	encoder-decoder architecture			not applicable	not applicable	not applicable											yes
An Automated Light Trap to Monitor Moths (Lepidoptera) Using Computer Vision‑Based Tracking and Deep Learning, Bjerge et al., 2021.	CNN		n, 𝑛∈{32,64,128}				4 layers for feature detection and 2 layrs for classification	128x128				Adam, SGD						yes
Insect classification and detection in field crops using modern machine learning techniques, Kasinathan et al., 2020.	CNN		11					64x64						50	10^-4	2-5		yes
Deep learning applied in fish reproduction for counting larvae in images captured by smartphone, Costa et al., 2022.	CNN	Grid R-CNN			X101–FPN	FPN				FPN				12 to 24
A Mosquito is Worth 16×16 Larvae: Evaluation of Deep Learning Architectures for Mosquito Larvae Classification, Surya et al., 2022.	CNN	ConvNeXT			ResNet50					convolutional transformer block, replaced the	size and non-overlapping convolution	AdamW	8.9x10^7	300				yes
SLEAP: A deep learning system for multi-animal pose tracking, Pereira et al., 2022.	CNN	U-Net			U-Net							Adam		200	10^-4		GPU
Tracking Multiple Zebrafish Larvae Using YOLOv5 and DeepSORT, Si et al., 2022.	CNN	YOLOv5
Automated Recognition and Analysis of Escape Response in Caenorhabditis elegans, Zhan et al., 2025	CNN	EfficientNet						224x224		L2 regulation			500		10^-5
The Hatching‑Box: A Novel System for Automated Monitoring and Quantification of Drosophila melanogaster Developmental Behavior, Bigge et al., 2024	CNN	YOLOv7								E6E
Automatic Counting Shrimp Larvae Based You Only Look Once (YOLO), Armalivia et al., 2021.	CNN	YOLOv3
Soybean Pest Recognition Based on YOLOv4 and Graph Cut Algorithm, Gao et al., 2021.	CNN	YOLOv4			DarkNet53		decoupled 2 heads	416x416x3	13x13x75									yes
VannameiVision: An Optimized Probabilistic Deep Learning for Susceptible Shrimp Larvae Detection, Tiyapunjanit et al., 2023.	CNN	MobileNetV2, DenseNet212, EfficientNetV2						224x224x3		mish activation and strong L1L2 regularization		Adam		300	10^-5			yes
An Improved Transfer Learning Based Larvae Detection and Classification Using DenseNet121, Abedin et al., 2023.	CNN	DenseNet121	121									Adam		20
Classification of Caenorhabditis elegans Locomotion Behaviors With Eigenfeature-Enhanced Long Short-Term Memory Networks, Pham et al., 2023.	RNN	bidirectional LSTM			not applicable	not applicable	not applicable		100	eigenfeature-enhanced TF-TS		Adam		850	10^-3
Enhancing Larval Classification Accuracy Through Hyperparameter Optimization in ResNet50 with Three Different Optimizers, Rujito et al., 2023.	CNN		50		ResNet50			224x224x3				Adam		25				yes
An improved shrimp larvae counting algorithm based on HRNET, Long et al., 2023.	CNN				HRNet					Convolutional Block Attention Module (CAMB)- channel attention and spacial attention mechanisms		Adam			10^-6		GPU	yes
Monitoring Wheat Midge Populations using CNNs on White Sticky Cards of Pheromone Traps in Field Settings, Nwoko et al., 2023.	CNN	YOLOv8			CSPNet		anchor-free detection										GPU	yes
Conceptual Framework of an Automated Mosquito Control in Drainage Systems for Combating Dengue in Bangladesh, Jahangir et al., 2023.	CNN				U-Net
Method for Live Determination of Caenorhabditis Elegans Based on Deep Learning and Image Processing, Weng et al., 2024.	CNN	YOLOv5					anchor-free detection	[1,33,640,640]	[1,3,20,20,85], [1,3,40,40,85], [1,3,80,80,85]									yes
Behavioral Analysis of Insects Pollination Effects: A Precision Agriculture Approach, Fawzy et al., 2024	Transformer	RT-DETR				not applicable	not applicable
Biological Trajectory Prediction of Beet Armyworm Larva Based on Computer Vision and Time-Series Forecasting Model, Deng et al., 2024.	RNN				not applicable	not applicable	not applicable	8 features				Adam			10^-3
End-to-end Solution for Tenebrio molitor Rearing Monitoring with Uncertainty Estimation and Domain Shift Detection, Majewski et al., 2024.	CNN	YOLOv5			CSPDarknet53		anchor-free detection										GPU	yes
Amodal Instance Segmentation for Mealworm Growth Monitoring Using Synthetic Training Images, Dolata et al., 2025	CNN	Mast R-CNN			ResNet50	FPN				RPN and FPN		SGD			10^-3		GPU
