## Supplementary material for "Systematic Review of Artificial Intelligence use in behavioral analysis of invertebrate and larval model organisms: Methods, Applications and Future Recommendations": Table S3

### Sheet: RQ2
Publication	Type of input data	Type of input data specs	Parameters of input data	Number of input data details	Source of input data	Source of input data specs	Important behavioural characteristics	Algorythm/Model
Physiological state recognition model of small silkworm based on improved YOLOv5, Liu, et al., 2024.	images		resolution: 4640 x 2608px	418, 1672 after augmentation	smartphone camera		NA-detection	improved YOLOv5 (C3-SE attention module, Focal-EIoU)
Automated detection of feeding strikes by larval fish using continuous high-speed digital video: a novel method to extract quantitativr data from fast, sparse kinematic events, Shamur et al., 2016.	images		resolution: 1024x512px; fps: 240;	600 clips	high-speed camera		feeding behavior: mouth opening, rapid motion	SVM classifier
Potential of Visible and Near-Infrared Hyperspectral Imaging for Detection of Driaphania pyloalis larvae and Damage on Mulberry Leaves, Huang et al., 2018.	hyperspectral images		range: 400-1000nm (visible spectra) and 900-1700nm (NIR spectra)	27	hyperspectral camera		NA-detection	PLS-DA, LS-SVM (best), LDA
Baby Shrimp Counting via Automated Image Processing, Kesvarakul et al., 2017.	images	RGB	images resolution: 1920x1080px	30 samples of 5 g (approx. 500-700 larvae); 10 repetitions	camera		NA- detection	Blob Detection + Adaptive Thresholding
Resolving Colliding Larvae by Fitting ASM to Random Walker-Based Pre-Segmentations, Bian et al., 2021	videos			4 sets: LCD2t3 (2262 videos), LCD2A, Heidelberg, + own (69 videos)	public and own datasets		shape: collisions, creep, body curvature, peristalsis	ASM (Active Shape Model) + Random Walker + PCA
An RJMCMC-Based Method for Tracking and Resolving Collisions of Drosophila Larvae, Michels et al., 2019	images	binary		33 sequences (1000 frames each); + additional set of 2262 collisions	public datasets	(Fiaschi et al., 2014; Risse et al., 2017)	shape: collisions, creep, peristalsis, movement: rotations	RJMCMC (Reversible Jump Markov Chain Monte Carlo)
LarvaeCountAI: a robust convolutional neural network-based tool for accurately counting the larvae of Culex annulirostiris mosquitoes, Javed et al., 2024.	videos		resolution: 1280x720px; fps: 30; duration: 5s	35	camera	Olympus	NA - detection	CNN
High resolution kinematic approach for quantifyng impaired mobility of dystrophic zebrafish larvae, Widrick et al., 2024.	videos	monochrome	resolution: 1280x864px, fps: 1000	678 escape responses (short clips)	high-speed camera	Edgertonic SC2	(escape-response) kinematics: 31 in total, eg. tail curvature, tail curvature angular velocity, tail rotation direction; movement parameters: distance and displacement (based on center of mass), speed (all standardized to larval body length)	DNN - deep learning-based markerless motion capture (DeepCutLab) replaces manual keypoints annotation; random forest and SVM classification (classifies larvae mutant vs naive based on kinematic characteristics)
Structure of the Zebrafish Locomotor repertoire Revealed with unsupervised behavioral Clustering, Joao et al., 2018.	videos	IR-sensitive	fps: 700, shutter time: 1423 us	millions of swim bouts	high-speed IR-sensitive camera	MC1362	kinematics patterns: (71 beat and 18 half-beat kinematic parameters). eg. of swimming patterns: straight swims, turns, J-bends, prey-encounter maneuvers	clusterdv model (custom C#)
Improving skeleton algorithm for helping Caenorhabditis elegans trackers, Castr et al., 2020.	image sequence		frequency: 1Hz, nr of images in series: 30	205 agar plates with 10–100 worms/plate; ~100,000 total worm poses	image capture system		NA- detection	distance-transformed skeletonization
The Behavioral Space of Zebrafish Locomotion and Its Neural Network Analog, Girdhar et al, 2015.	videos		fps: 500	115 swim bouts	high-speed camera		clustering analysis reveals 3 patterns: scoot, turn, rest	MDS (multidimentional scaling) clustering
Massively parallel C. elegans tracking provides multi-dimensional fingerprints for phenotypic discovery, Perni et al., 2018.	videos	monochrome	fps: 20, duration: 1min, 16mm focal length height resolution lens	1 million worms	monochrome camera	Grasshopper USB3.0	kinematic output parameters: body bends, speeds, paralysis rates	custom - WF-NTP (wide field-of-view nematode tracking platform)
Automated behavioural analysis reveals the basic behavioural repertoire of the urochordate Ciona intestinalis, Rudolf et al., 2019.	videos	monochrome, IR-sensitive	fps: 30, duration: 30min	710 animals, with total of 1000 traces	IR-sensitive monochrome camera		movement parameters: speed, size, total distance traveled, kinematic patterns: inactive state, small twitches, collisions, swimming, mode change	agglomerative clustering alorythm (clustering to describe behavior) and KNN classifier (to clasify collected traces into defined clusters)
Stytra: An open-source, integrated system for stimulation, tracking and closed-loop behavioral experiments, Štih et al., 2019.	videos	IR-sensitive		Varied per experiment (e.g., ~300 Hz, typically 1 camera per larva)	high-speed IR-sensitive camera		keypoints for pose estimation: eye orientation, position, orientation, kinematic patterns: swim bouts, inter-bout intervals, shape: vigor (tail angle SD), taril curvature	Computer vision (OpenCV), Kalman filtering, ellipse fitting
Deep learning for automated detection of Drosophila suzukii: potential for UAV-based monitoring, Roosjen et al., 2020.	images		resolution: 5472 x 3648px	249 images (4 753 annotated flies)	camera	Sony DSC-RX100M4	NA- detection	ResNet‑18 CNN
Deconstructing Hunting Behavior Reveals a Tightly Coupled Stimulus‑Response Loop, Mearns et al., 2020.	videos		fps: 500, resolution: 500x500px, duration: 1min	>10 000 swim bouts from ~50 larvae	high-speed camera		keypoints: eyes, swim bladder, tail; shapes: tail curvature, tail laterality, turn angle, movement: swimming speed	PCA and UMAP + t‑SNE embedding + hidden Markov models + K‑means clustering
A Run-Length Encoding Approach for Path Analysis of C. elegans Search Behavior, Huang et al., 2016.	motion trajectories (extracted from videos)		video fps: 30	57 recordings, 30,125 steps	tracking system	Proprietary worm tracking system (worm tracker)	kinematic parameters: (sequential divided into "steps") step length, angle between steps, speed of step	K-means
Powerful and interpretable behavioural features for quantitative phenotyping of Caenorhabditis elegans, Javer et al., 2018.	videos		frequency: 30Hz, duration: 15min	11,406 recordings, 358 strains	public and own datasets	OpenWorm database	shape: posture, length, movement: speed, kinematic patterns: turns	Tierpsy tracker (segmentation, skeletonization, tracking), logistic regression (SGD)
Anipose: a toolkit for robust markerless 3D pose estimation, Karashchuk et al., 2021.	videos		recorded from different angles	7832 labeled frames	multi-view 2D cameras		keypoints for pose estimation: [same as DeepLabCut]	DeepLabCut (keypoints detection, k-means clustering to choose frames for labeling and training using ResNet-50), apply 3D filters to recustruct 2D into 3D (triangulation)
Deep learning for robust and flexible tracking in behavioral studies for C. elegans, Bates et al., 2022.	videos	monochrome	fps: 14, duration: 10s	worms-on-plate: 1122 anotated images; worms-in-chamber: 5176 anotated images	monochrome camera	CMOS camera	NA - detection	Faster R‑CNN backbone , sliding-window detection, confidence-thresholded Bounding Boxes (WoP, WoA, egg-finder models)
DeepFly3D: A deep learning-based approach for 3D limb and appendage tracking in tethered, adult Drosophila, Günel et al., 2019.	images			5 adult flies, 40,000 annotated images	7 synchronized cameras		keypoints for pose estimation: leg positions, angles between segments, 3D trajectories	Stacked Hourglass (19 points detection) + Triangulation
Fast animal pose estimation using deep neural networks, Pereira et al., 2019	videos		fps: 30-100	Several hundred frames (hand labeled)	camera	in-lab set up	keypoints for pose estimation: position of limbs and body parts	LEAP (CCN)
Fully Automated Leg Tracking in Freely Moving Insects using Feature-Learning Leg Segmentation and Tracking (FLLIT), Banerjee et al., 2020.	videos		fps: 1000, resolution: 1600x1200px	≥ 1,000 fps × ≥ 250 frames/video (at least 3 steps per fly)	high-speed camera		keypoints for pose estimation: foot end trajectories, kinematic parameters: number of turns, stride length	FLLIT (ensemble of weak classifiers with convolutional kernels)
Development of a deep learning model from breeding substrate images: a novel method for estimating the abundance of house fly (Musca domestica L.) larvae, Ong et al., 2021.	images			2500 photos (lab) + 1000 (field)	camera	NoIR	NA- detection	MobileNet
Towards Lifespan Automation for Caenorhabditis elegans Based on Deep Learning: Analysing Convolutional and Recurrent Neural Networks for Dead or Live Classification, Imre et al., 2021	images	RGB		~1500 trials (10-sec. sequences) Both static images and video sequences (motion) were used	camera	OmniVision OV5647	kinematic parameters: head movement, body movement, position changes	CNN (ResNet-18) feature extraction and RNN (LSTM) temporal classifier
LiftPose3D, a deep learning-based approach for transforming two-dimensional to three-dimensional poses in laboratory animals, Gosztolai et al., 2021.	videos			2D camera data + 3D ground truth	multi-view 2D cameras		keypoints for pose estimation: positions of limbs and body parts	LiftPose3D
Classification of Fruit Flies by Gender in Images Using Smartphones and the YOLOv4-Tiny Neural Network, Genaev et al., 2022.	images	RGB		4324 photos	smartphone camera		NA - detection	YOLOv4-Tiny
Drosophila genotypes can be predicted from their exploration locomotive trajectories using supervised machine learning, Nguyen et al., 2023.	motion trajectories (extracted from videos)			225 samples	tracking system	Ethovision XT v5.0	movement: speed (calculated as step size), shape: turn angle	RF, SVM, k-NN, GBM
Deep Learning for Microfluidic-Assisted Caenorhabditis elegans Multi-Parameter Identification Using YOLOv7, Zhang et al., 2023.	images			3931 annotated worms from other publications	not specified		NA - detection	YOLOv7 enhanced with SPPCSPC module, multi-branch stacking (MCB), feature pyramid network (FPN), and RepConv
Automated scoring of nematode nictation on a textured background, McClanahan et al., 2023.	videos	greyscale	resolution: 1280x690px	1313 mannualy labeled worms	camera	machine vision camera	movement and kinematic patterns (scored/calculated): totsal curvature, aparent body length, lateral movement, out-of-track centralien movement, angular sweep, ends movement bias, blur, difference image activity, centroid path length, centroid progress, heat/tail path bias, centroid PS variance ratio, centroid PC variance product	Mask R‑CNN (ResNet‑50 backbone, mask head, Soft‑NMS) + feedforward NN
RT-CLAD: Artificial Intelligence-Based Real-Time Chironomid Larva Detection in Drinking Water Treatment Plants, Jang et al., 2024.	images			598 raw images of 3 species (before augmentation)	hyperspectral camera		NA - detection	simplified CNN (detection only), ResNet-101, YOLOv7
Rapid automated 3-D pose estimation of larval zebrafish using a physical model-trained neural network, Ravan et al., 2023.	videos + synthetic data			>1000 trajectories + synthetic data	camera		keypoints for pose estimation: 3D body position (12 3D coordinates of larval body), shape: body curve	CNN + Physical Model (to simulate larval swim patterns)
FlyVISTA: An Integrated Machine Learning Platform for Deep Phenotyping of Sleep in Drosophila, Keles et al., 2024.	images		video frequency: 30Hz, duration: 16h	1304 labeled images	camera	machine vision camera	keypoints for pose estimation: 35 body parts annotated; kinematic patterns: grooming, proboscis extension, haltere switch, leg adjustment, feeding.	pose estimation (DeepLabCut) and FlyVISTA (classifies behaviour in video based on mannualy labeled videos, incl. Random Forest to remove non-micromovement frames and UMAP)
Capturing continuous, long timescale behavioral changes in Drosophila melanogaster postural data, McKenzie‑Smith et al., 2025.	videos		resolution: 28.25px/mm; fps: 100, duration: up to 7 days (less if fly died)	1930 labeled flies (SLEAP), 2788 (SVM), 141 fly hours (MotionMapper)	high-speed high-resolution camera		keypoints for pose estimation:14-point skeleton: head, eyes, thorax, adbomen, wing tips, tarsi, proboscis	SLEAP (deep learning framework for tracking ) + SVM (for classifying weather fly is on or off the edge) + MotionMapper (statistical methods incl PCA to identify stereotyped behaviors)
CAGNet:: an improved anchor-free method for shrimp larvae detection in intensive aquaculture, Zhang et al., 2024.	images		resolution: 1920x1080px	Over 3000 images (37,821 shrimp larvae objects labeled)	camera	Daheng Imaging MER-500-14UC	NA - detection	CAGNet - based on anchor-free YOLO_s model
Deep phenotypic profiling of neuroactive drugs in larval zebrafish, Gendelev et al., 2024.	motion trajectories (extracted from videos)		duration: ~14min	348 compounds × 8 fish/compound × 3 rep. = ~8300 tests	camera		movement and kinematic patterns: 24 features including distance, activity, burst, buoyancy, speed, responsiveness	Random Forest, K-NN, Twin-NN (Siamese neural network) and Twin-DN, UMAP
Analyzing animal behavior via classifying each video frame using convolutional neural networks, Stern et al., 2015.	videos		duration: 8h	27000 labeled images, total 216000 frames	4 webcams		NA- detection via classification of on/off state	CNN
Mass Surveillance of C. elegans - a smartphone-based DIY microscope with Machine Learning-based approach for worm detection, Bornhorst et al., 2019.	images			Hundreds of dishes; 108 labeled plates	smartphone camera	(Android) placed in microscope aided case	NA- detection via classification	HOG-feature–based SVM classifier
Fully automated leg tracking of Drosophila neurodegeneration models reveals distinct conserved movement signatures, Wu et al., 2019.	videos		resolution: 512x512px, fps: 100	29 videos (15166 frames)	high-speed camera	Photron FastCam MC2	tracking: tracks legs based on learned high-confidence leg pixels	FLLIT (ensemble of weak classifiers with convolutional kernels)
A Biological Monitoring Method based on the Response Behavior of C. elegans to Chemicals in Water, Jeong et al., 2019.	videos		fps: 4, duration: 40min	40 nematodes (total 9600 frames)	CCD camera		shape: 7 shape patterns	Branch-Length Similarity (BLS) entropy (characterization of shapes) → SOM (self-organizing map)+ K‑means clustering (classification into 7 shape patterns) → HMM (2 HMMs 1-trained on normal shape patterns, 2- on abnormal shape patterns)
Improvements to the Aedes larvae mobile detection system, Kukieattikool et al., 2020.	images	RGB	video: fps: 25	115 short videos	smartphone camera		movement: responds to light (i.e. one species moves away)	SVM + Hungarian tracking + pattern based classifier
WormPose: Image synthesis and convolutional networks for pose estimation in C. elegans, Hebert et al., 2021.	images + synthetic data			~600,000 synthetic + 600,000 real images	camera		shape	WormPose (CNN-based)
A Four Stage Image Processing Algorithm for Detecting and Counting of Bagworm, Metisa plana Walker, Ahmad et al., 2021.	images	RGB	resolution: 4288x2845px	8000 field collected images	camera	digital fixed-lens	NA- detection	Faster R-CNN with RPN
A tandem segmentation-classification approach for the localization of morphological predictors of C. elegans lifespan and motility, Galimov & Yakimovich, 2022.	time-lapse images			time-lapse data for 734 C. elegans captured from day 1 of adulthood till death	public datasets	images from datasets generated from Pincus lab	shape: worm morphology (anterior, midbody, posterior parts)	segmentation (HydraNet), classification (WormNet)
Pest detection and classification to reduce pesticide use in fruit crops based on deep neural networks and image processing, Suárez et al., 2022.	images	RGB	resolution: 800x600 and 1600x1200px	16500 labelled images	camera	OV2640 2M c	NA-detection via classification	CNN
Identification of honey bee (Apis mellifera) larvae in the hive with Faster R-CNN for royal jelly production, Gunes & Gungormus, 2022.	images		resolution: 800x480px, dpi: 72	1250 images	camera	CSI camera with Raspberry Pi connecting camera	NA-detection	Faster R-CNN (InceptionV2 pretrained with COCO dataset)
A Study on Pine Larva Detection System Using Swin Transformer and Cascade R‑CNN Hybrid Model, Lee & Gao, 2023.	images	RGB		total 9 072 images across three pest species	camera		NA-detection	Swin Transformer (feature extraction) with Cascade R-CNN (detection head)
Deep‑Worm‑Tracker: Deep learning methods for accurate detection and tracking for behavioral studies in C. elegans, Banerjee et al., 2023.	images			MS-COCO public dataset to train YOLO; created re-ID dataset (consisting of 32 worms ID'd) number of videos not specified to train StrongSORT	public datasets	CMOS camera	NA - tracking via bounding box displacement in time	Deep-Worm-Tracker (YOLOv5 + StrongSORT - multi object tracking))
Agricultural Robot‑Centered Recognition of Early‑Developmental Pest Stage Based on Deep Learning: A Case Study on Fall Armyworm (Spodoptera frugiperda), Obasekore et al., 2023.	images	RGB		862 images (field images) + videos (quantity not specified)	camera	stereo	NA- detection	faster R-CNN (pre-trained on ImageNet dataset and fine-tuned on own images)
Zebrafish Larvae Position Tracker (Z-LaP Tracker): a high throughput deep-learning behavioral approach for the identification of calcineurin pathway-modulating drugs using zebrafish larvae, Gore et al., 2023.	images		taken every 6 seconds	384 wells × 1800 frames = ~691,200 images	high-resolution camera		keypoints for pose estimation: location, orientation, detection of eyes and yolk, movement: time spent at the edge, shape: turn (change in orientation), absolute turn angle	Zebrafish larvae Position Tracker (Z-LaP Tracker)
Learning algorithms estimate pose and detect motor anomalies in flies exposed to minimal doses of a toxicant, Manduca et al., 2023.	videos	RGB	resolution:1920x1080px, fps:30, duration: 5min	152 videos (total of 1157 anotated + 1,366,843 frames annotated by DeepLabCut)	camera	12MP camera, telephoto: f/2.8 aperture	keypoints for pose estimation: head, thorax, abdomen, 2x wings, kinematic parameters (obtained from KP coordinates): distance traveled, speed, acceleration, deceleration, stop duration, overall motionless duration, wings' elongation, insect orientation	pose estimation (DeepLabCut), classification (RF and KNN)
Automation of Caenorhabditis elegans lifespan assay using a simpliﬁed domain synthetic image-based neural network training strategy, Garcia-Garvii et al., 2023.	image sequence		resolution: 1944x1944px, nr of images in sequence: 30	not specified - real + syntetetic images (256x256 blobs derived from plate images); total of 106 images of plates (10-15 nematodes in each plate)	cartesian multi-view robot	cartesian multi-view robot; raspberry Pi camera v1.3	NA - detection	Faster R-CNN (detection) + regression NN (predict the count of live nematodes)
Counting tilapia larvae using images captured by smartphones, Costa et al., 2023	images		12Mb/4032x3023 and 48Mb/8000x6000	over 6,000 manually annotated larvae from 301 images (tilapia larvae image dataset created by the group)	smartphone camera		NA- detection	CNN + Multi-Sigma Stage (MSS)
Rapid detection of salmon louse larvae in seawater based on machine learning, Zhang et al., 2024.	image sequence		2:1 macro lens	8316 images	camera	Canon 80D digital SLR camera	NA-detection	real-time detection transformer RT-DETR
A deep learning-based biomonitoring system for detecting water pollution using Caenorhabditis elegans swimming behaviors, Kang et al., 2024.	image sequence		duration: 30, 60, 90, 120, 150, 180 s	1920 frames in total	CCD camera		kinematic patterns: 13 Branch Length Similarity (BLS) entropy profiles representing swimming dynamics	Branch-Length Similarity (BLS) entropy (characterization of shapes, features extraction) → SOM + k-means clustering (cliuster into 13 patterns) → Long Short-Term Memory (LSTM) model
Long 3D-POT: A Long-Term 3D Drosophila-Tracking Method for Position and Orientation with Self-Attention Weighted Particle Filters, Yin et al., 2024.	videos		resolution: 2048x2048px, fps:100	100 frames from obtained videos	2 high-speed cameras	CMOS cameras	NA- detection, tracking: kinematic features such as speed and direction obtained from detection model	improved Mask-RCNN (detection) + particle filering (tracking)
Machine learning reveals the control mechanics of an insect wing hinge, Melis et al., 2024	videos		resolution: 256x256 px, fps: 15000, electronic shutter: 33.3 us, 8-bit depth	72,219 wingbeats	3 high-speed cameras	SA5	keypoints for pose estimation: vector poses of head, thorax, abdomen, left wing, and right wing	FlyNet (CNN predicts pose vector + particle swarm optimisation (PSO) refines CNN predicted pose via 3D model fitting)
The functionality and features of AI automated detector and counter, Oto-BaCTM for bagworm census in oil palm plantation, Ahman et al., 2024.	images	RGB	wavelength detection: 630 and 940 nm	not specified, images taken from field trips	camera	ordinary RGB	NA- detection	faster R-CNN + Region Proposal network (RPN) + motion & false-color analysis
Deep autoencoder-based behavioral pattern recognition outperforms standard statistical methods in high-dimensional zebrafish studies, Green et al., 2023.	motion trajectories (extracted from videos)		video duration: 3min	30,824,00 frames	tracking system	zebrabox, recorded using Ethovision XT v.11	x, y position, movement: distance moved, velocity	deep autoencoder
Counting, locating, and sizing of shrimp larvae based on density map regression, Zhou et al., 2023.	images		resolution: 1440x1080px	420 images	smartphone camera	iPhone6	NA -detection	SLCNet includes: Density map regression, localization via local peak filtering (LPF), bounding box search (KNN), size estimation (Least squares)
Pose estimation and tracking dataset for multi‑animal behavior analysis on the China Space Station, Li et al., 2025.	videos		C.elegans: resolution: 1024x1024px, fps: 15.6; zebrafish: resolution: 1920x1920px, fps: 25; drsophila: resolution: 2840x2160px, fps: 25	C.elegans 127 videos (6996 frames), zebrafish 10 videos, (560 frames) drosophila 10 videos (410 frames)	camera	micro and macro imaging device available on CSS	kinematic parameters: movement trajectories, angle, acceleration, activity level, oscilation frequency, movement: speed, direction, displacement	5 models fine tuned: HRNet, VITPose, AE, DEKR, CID + OC-SORT or ByteTrack for tracking
Reynolds rules in swarm fly behavior based on KAN transformer tracking method, Yang et al., 2025.	images	monochrome	resolution: 2048x2040px, fps: 100	400 video clips; in total 39,647 frames (single fly per video clip) + 700 frames for 400-5000 flies	high-speed monochrome camera	CMOS camera	tracking: xy coordinates in time	Particle Filter framework + KAN (Kolmogorov-Arnold Network) Transformer
Detection of Leaf Miner Infestation in Chickpea Plants Using Hyperspectral Imaging and Machine Learning, Arame et al., 2025.	hyperspectral images		resolution: 1024px, hyperspectral range: 400-1000nm	30 images	hyperspectral camera	Specim FX10	NA- detection	Random Forest
Shrimp larvae detection and counting in aquaculture using multiscale feature fusion networks, Dang et al., 2025.	images	RGB	resolution: 1920x1080px	5019 images, total 510,000 annotated larvae	high-resolution camera	IMX708 Pi V3 12 MPx cameras	NA- detection	Multiscale Fusion Network + Size-Adaptive Density Map Generation
Efficient one-stage detection of shrimp larvae in complex scenarios in intensive aquaculture, Zhang et al., 2025.	images		resolution: 1920x1080px, fps: 30	11 videos, total 1642 shrimp images, 108,365 larvae annotated	camera		NA- detection	FAMDet (one-stage custom model) see more in architecture
Automatic object detection using DBSCAN for counting intoxicated flies in the FLORIDA assay, Bodenstein et al., 2016.	images	RGB		1382 images (dataset1) + 880 images (dataset2)	camera	Canon EOS 5D Mark I SLR camera	NA- detection	unsupervised clustering algorithm (DBSCAN) and threshold imaging
Social Behavioral Phenotyping of Drosophila With a 2D–3D Hybrid CNN Framework, Jiang et al., 2019.	videos			Fly-vs-Fly dataset	public datasets	fly-vs-fly dataset	detection of: 10 types of social interactions, and individual fly poses, tracking: detection of flies accros time	Base layer: 2D CNN: VGG and ResNet (feature extraction at frame level) + Detector: 3D CNN (convolutional layer Faster-R-CNN + 2x classifiers cls and reg )
Classifying Mangrove Crub Images for Growth Stages Detection and Monitoring, Almarinez & Hernander, 2019.	images	monochrome	resolution: 1312x1082px	aprox. 700 images	high-speed high-resolution camera		NA- detection	Canny Edge Detection (multi-stage algorithm: noise reduction, finding intensity gradient, non-maximum suppresion, Hysteresis thresholding) + KNN
HistoNet: Predicting Size Histograms of Object Instances, Sharma et al., 2020.	images	RGB	resolution: 1380x925px	Fly Larvae custom dataset (created by the group) 10844 objects + synthetic ellipse 125,318 objects	camera	Sony Cyber shot DSC (WX350 camera)	NA-detection	HistoNet (branched CNN with count map + histogram heads)
Detection of Mosquito Larvae Using Convolutional Neural Network, Saeed et al., 2021.	images		resolution: 200x200px	4000 images	camera		NA-detection	CNN - custom 5 layers
DeepLabCut: markerless pose estimation of user-defined body parts with deep learning, Mathis et al., 2018.	images	IR-sensitive	resolution: 682x540px, frequency: 20Hz	200 images (sufficient to train); pretrained on ImageNet	camera	CMOS cameras	keypoints for pose estimation: head, posterior tip of the scutellum thorax, joint between femur and tibia on each metaathoracic leg, abdominal stripes n 4 most posterior abdominal segments	DeepLabCut (CNN, ResNet-50-based transfer learning)
Training of Convolutional Neural Network using Transfer Learning for Aedes Aegypti Larvae, Fuad et al., 2018.	images			534 images	camera		NA- detection	CNN (Inception-V3)
DeepPoseKit: A software toolkit for fast and robust animal pose estimation using deep learning, Graving et al., 2019.	images			1500 images ( + 1700 images of 2 other species for validation)	camera		NA-detection	DeepPoseKit: Feature extraction CNN (DenseNet / Hourglass / LEAP / ResNet) + heatmap regression (Predicts 2D spatial coordinates of body keypoints)
The Drosophila Individual Activity Monitoring and Detection System (DIAMonDS), Seong et al., 2020.	time-lapse images			178 adult images+300 for pupariation and oclusion stages + 1839 larvae images = total 2317 annotated images	CCD camera		NA -detection	Sapphire: fully convolutional network (FCN) + ChangeFinder algorithm (based on SDAR (Sequentially Discounting AutoRegressive) learning algorithm)
Social interaction and network structure in groups of Drosophila males are shaped by prior social experience and group composition, Bentzur et al., 2020.	videos		duration: 15min	Dozens of groups; >600,000 s of interaction data	tracking system	Fly Bowl Data Capture system (https://www.janelia.org/open-science/fly-bowl)	CTRAX - obtains fly orientation, position, trajectory, JAABA - classifies kinematic parameters and interactions: walk, stop, turn, approach, touch, chase, chain, song, social clustering and grooming	Ctrax (center of mass tracker) + FixTRAX (Post-process Ctrax output to automatically correct tracking errors) + JAABA (Annotate and classify specific behaviors based on kinetic features)
An Automated Light Trap to Monitor Moths (Lepidoptera) Using Computer Vision‑Based Tracking and Deep Learning, Bjerge et al., 2021.	images		resolution: 3840x2160px	2000 labeled images	webcam	Logitech camera (Brio Ultra HD Pro Webcam)	NA- detection	Moth Classiﬁcation and Counting (MCC)- CNN based custom model
Insect classification and detection in field crops using modern machine learning techniques, Kasinathan et al., 2020.	images	RGB	resolution: 227x227px	7,576 images from Wang and Xie datasets (after augmentation)	public datasets	Wang and Xie datasets	shape: area, perimeter, major axis length, minor axis length, eccentricity, circularity, solidity, form factor, and compactness	ANN, SVM, KNN, NB, CNN (best performing)
Deep learning applied in fish reproduction for counting larvae in images captured by smartphone, Costa et al., 2022.	images	RGB	resolution: 1080-x1920px	301 images, 6195 labelled larvae	smartphone camera		NA-detection	Faster R-CNN (ResNet-50-FPN) and Grid R-CNN (X101‑FPN) (best results out of all compared models)
A Mosquito is Worth 16×16 Larvae: Evaluation of Deep Learning Architectures for Mosquito Larvae Classification, Surya et al., 2022.	images			>10,000 labeled images	public datasets	GLOBE Mosquito habitat Database	classification based on features: length and shape of the siphon, color of the larvae, and amount of hair	Vision Transformer (ViT): ViT-Base model, CvT-13 model; CNN: resNet-18 model, ConvNeXT model (best performance)
SLEAP: A deep learning system for multi-animal pose tracking, Pereira et al., 2022.	video	greyscale	single fly: resolution: 25px @100fps, 192x192; pair of flies recoded @ 150gps, 1024x1024 res; beed recorded @ 100fps, 2048x1536res, 14px res., duration: 30min	59 videos= 1300 labels (single fly) + 30 videos = 2000 labels (pair of flies) + 18 videos = 1604 labeles	camera	Blackfly S 13YM3-M USB3 camera (FLIR)	keypoints for pose estimation: 32 nodes (flies) and 21 nodes (bees)	SLEAP - multi-animal pose tracking; CNN-based
Tracking Multiple Zebrafish Larvae Using YOLOv5 and DeepSORT, Si et al., 2022.	images			5013 larvae images from videos	smartphone camera		NA - detection, tracking: trajectory movement of detected object over time	YOLOv5 (detection) + DeepSORT (tracking)
Automated Recognition and Analysis of Escape Response in Caenorhabditis elegans, Zhan et al., 2025	images	RGB		from 240 videos, 300 labeled photos	public datasets		NA-detection	EfficientNet (pretrained on ImageNet dataset) + custom attention CNN
The Hatching‑Box: A Novel System for Automated Monitoring and Quantification of Drosophila melanogaster Developmental Behavior, Bigge et al., 2024	images			469,120 anotated flies	camera	Raspberry Pi High Quality Camera	NA- detection	YOLOv7 (pretrained on COCO dataset)
Automatic Counting Shrimp Larvae Based You Only Look Once (YOLO), Armalivia et al., 2021.	images		48MP camera quality	325 images for training + 30 for testing	smartphone camera		NA- detection	YOLOv3
Soybean Pest Recognition Based on YOLOv4 and Graph Cut Algorithm, Gao et al., 2021.	images	RGB	resolution: 600x800px	1186 training images	camera		NA- detection	YOLOv4
VannameiVision: An Optimized Probabilistic Deep Learning for Susceptible Shrimp Larvae Detection, Tiyapunjanit et al., 2023.	images	RGB	resolution: 224x224px, 10x macro lens	427 images	smartphone camera	Redmi Note 8 Pro	NA- classification	DenseNet121 (CNN model)
An Improved Transfer Learning Based Larvae Detection and Classification Using DenseNet121, Abedin et al., 2023.	images			374 images	public datasets	dataset from W. De Silva and S. Jayalal, “Dengue mosquito larvae identification using digital images", 2020.	NA-detection	combined 6 DCNN models pretrained on ImgeNet: DenseNet121, InceptionV3, Xception, ResNet50, VGG16, VGG19
Classification of Caenorhabditis elegans Locomotion Behaviors With Eigenfeature-Enhanced Long Short-Term Memory Networks, Pham et al., 2023.	image sequence			259 time series (truncated to the first 500 points)	public datasets	eigenworm time series dataset, can be downloaded from http://timeseriesclassiﬁcation.com/	NA - classification based on FRP	Eigenfeature-enhanced TF-TS bidirectional LSTM model (type of RNN)
Enhancing Larval Classification Accuracy Through Hyperparameter Optimization in ResNet50 with Three Different Optimizers, Rujito et al., 2023.	images			2010 images	public datasets	dataset acquired from: https://figshare.com/articles/dataset/larva-20211102T160758Z-001_zip/16918873/1?file=31308466	not reported	ResNet50 (with 3 different optimisers: Adam, Nadam, and Adagrad)
An improved shrimp larvae counting algorithm based on HRNET, Long et al., 2023.	images			120 000 annotated larvae	internet		NA - detection	High-Resolution Network (HRNET)
Monitoring Wheat Midge Populations using CNNs on White Sticky Cards of Pheromone Traps in Field Settings, Nwoko et al., 2023.	images	RGB		360 annotated images (290 train, 70 test), 2–250 midges per image	camera	cameras of various resolution (to obtain diversity)	NA- detection	YOLOv8
Conceptual Framework of an Automated Mosquito Control in Drainage Systems for Combating Dengue in Bangladesh, Jahangir et al., 2023.	images			1200 images	public and own datasets	open-access Kaggle dataset	NA- detection	SqueezeNet
Method for Live Determination of Caenorhabditis Elegans Based on Deep Learning and Image Processing, Weng et al., 2024.	images	RGB	resolution: 2592x1944px	6000 images	camera	S-EYE software with nonfocusing industrial camera	NA-detection	YOLOv5
Behavioral Analysis of Insects Pollination Effects: A Precision Agriculture Approach, Fawzy et al., 2024	images			3336 images	public datasets	Spatial Monitoring and Insect Behavioral Analysis Dataset	NA - detection	Real-Time Detection Transformer (RTDETR)
Biological Trajectory Prediction of Beet Armyworm Larva Based on Computer Vision and Time-Series Forecasting Model, Deng et al., 2024.	images			23400 labeled larvae	camera		NA- detection	YOLOv5 (detection) + ByteTrack (tracking)+ LSTM (prediction of larvae trajectories)
End-to-end Solution for Tenebrio molitor Rearing Monitoring with Uncertainty Estimation and Domain Shift Detection, Majewski et al., 2024.	images		resolution: 640x640px	3442 labeled images (367 beetles, 1781 dead larvae, 1294 pupae)	camera	3 different vision systems (different cameras, lighting)	NA- detection	YOLOv8 (extended with additional problem-oriented heads: feed coverage estimation head, chitin coverage estimation head, larvae phenotypic head)
Amodal Instance Segmentation for Mealworm Growth Monitoring Using Synthetic Training Images, Dolata et al., 2025	images + synthetic data		resolution: 4096x3000px	Hundreds of synthetic + manually annotated test images	camera	color camera Phoenix PHX120S-CC	NA-segmentation (shape, overlaping individuals)	AIS model (variant of Mask R‑CNN/Cascade Seg.)
