## Supplementary material for "Systematic Review of Artificial Intelligence use in behavioral analysis of invertebrate and larval model organisms: Methods, Applications and Future Recommendations": Table S1

### Sheet: Arkusz1
Subject of query parts	Keywords
Model organisms	larva, larvae, Galleria mellonella, G. mellonella, Drosophila, Caenorhabditis elegans, C. elegans
Behavioral analysis	behavioral analysis, behavioural analysis, animal behavior, animal behaviour, locomotion, movement, stimuli response, tracking, detection, pose estimation
Artificial Intelligence/ Machine Learning	artificial intelligence, machine learning, deep learning, CNN, RNN, transformer
